# Landscape genomics highlights the adaptive evolution of chickpea across the Silks Roads

**DOI:** 10.1101/2024.06.06.597750

**Authors:** Lorenzo Rocchetti, Giulia Frascarelli, Monica Rodriguez, Alice Pieri, Simone Papalini, Luca De Antoni, Erika Vitali, Astrid Vincze, Roberto Biello, Andrea Benazzo, Creola Brezeanu, Chiara Santamarina, Elisa Bellucci, Laura Nanni, Marzia Rossato, Massimo Delledonne, Elena Bitocchi, Roberto Papa

**Author notes:** Author for correspondence: Roberto Papa.

## Abstract

Environmental heterogeneity and human-mediated dispersal have jointly shaped the genetic diversity and local adaptation of crop species. Understanding the genetic basis of these processes is essential for improving crops across diverse agro-environmental conditions.

We characterized population structure and geographic patterns of genetic diversity in 532 chickpea genotypes spanning most of the cultivated range. Using redundancy analysis on 208 georeferenced landrace-derived genotypes from the Mediterranean Basin to Central Asia, we identified genotype-environment associations (GEAs) and traced adaptive variation along historical Silk Road routes.

Both environmental and geographic factors significantly shaped chickpea diversity. GEA loci were enriched for genes involved in heat and drought tolerance, while key geographic regions harbored reservoirs of adaptive alleles and early-flowering genotypes, supporting flowering time as an escape strategy from terminal stress.

These findings provide a genomic framework for integrating climate-adaptive alleles into chickpea breeding programs targeting drought- and heat-prone environments.
