## Supplementary material for "Landscape genomics highlights the adaptive evolution of chickpea across the Silks Roads": Table S2

### Sheet: Sheet1
Table S2. List of geo-localized chickpea genotypes along with relative bioclimatic variables obtained from WorldClim (https://www.worldclim.org/)
Raw data code (accession name)	Country	Latitude	Longitude	BIO1	BIO2	BIO3	BIO4	BIO5	BIO6	BIO7	BIO8	BIO9	BIO10	BIO11	BIO12	BIO13	BIO14	BIO15	BIO16	BIO17	BIO18	BIO19
				Annual Mean Temperature	Mean Diurnal Range (Mean of monthly (max temp - min temp))	Isothermality (BIO2/BIO7) (×100)	Temperature Seasonality (standard deviation ×100)	Max Temperature of Warmest Month	Min Temperature of Coldest Month	Temperature Annual Range (BIO5-BIO6)	Mean Temperature of Wettest Quarter	Mean Temperature of Driest Quarter	Mean Temperature of Warmest Quarter	Mean Temperature of Coldest Quarter	Annual Precipitation	Precipitation of Wettest Month	Precipitation of Driest Month	Precipitation Seasonality (Coefficient of Variation)	Precipitation of Wettest Quarter	Precipitation of Driest Quarter	Precipitation of Warmest Quarter	Precipitation of Coldest Quarter
AN_Ca_0004	ALB	41.69	20.43	107	95	32	6753	263	-26	289	33	193	193	19	1008	129	47	29	346	150	150	308
AN_Ca_0005	ALB	40.33	20.15	125	96	35	6154	276	3	273	61	206	206	48	1238	183	30	51	521	106	106	478
AN_Ca_0015	EGY	31.2	29.92	206	87	41	4613	308	97	211	164	258	261	145	183	51	0	116	130	0	1	129
AN_Ca_0020	GRC	34.98	25.02	125	96	35	6154	276	3	273	61	206	206	48	1238	183	30	51	521	106	106	478
AN_Ca_0021	GRC	40.6	22.13	141	114	34	7479	320	-9	329	99	232	237	44	480	56	23	24	155	83	87	123
AN_Ca_0023	GRC	39.87	20.78	107	104	35	6444	272	-21	293	39	191	191	26	1047	148	32	45	421	108	108	380
AN_Ca_0025	GRC	40.31	21.79	110	114	35	7146	289	-35	324	71	197	202	18	582	69	29	24	188	102	106	146
AN_Ca_0026	GRC	39.18	22.77	170	107	34	6919	340	34	306	100	256	261	84	539	81	11	45	208	55	56	201
AN_Ca_0027	GRC	39.67	20.58	147	105	36	6294	308	20	288	82	229	229	68	1174	192	18	60	529	70	70	492
AN_Ca_0030	GRC	37.82	22.87	160	103	36	6238	318	39	279	100	242	242	85	630	110	9	63	289	35	35	272
AN_Ca_0031	GRC	37.86	21.45	173	92	36	5698	314	61	253	119	246	247	104	797	148	6	74	403	22	45	360
AN_Ca_0035	ITA	41.83	15.77	154	78	32	5956	288	46	242	128	232	232	83	488	62	24	30	175	80	80	146
AN_Ca_0038	ITA	37.93	15.02	129	67	29	5886	261	30	231	105	207	207	61	638	93	14	50	255	50	82	230
AN_Ca_0039	ITA	39.7	16.05	143	62	28	5476	263	49	214	120	213	215	78	913	126	17	46	355	82	110	327
AN_Ca_0040	ITA	39.53	16.12	150	63	29	5476	271	56	215	128	220	222	85	917	131	16	49	364	75	105	338
AN_Ca_0042	ITA	41.9	15.87	156	71	30	5850	284	53	231	131	232	232	86	477	63	22	34	177	74	74	147
AN_Ca_0047	ITA	41.7	15.73	130	70	29	6115	265	24	241	101	210	210	57	539	62	32	22	176	100	100	152
AN_Ca_0048	ITA	41.5	15.05	135	77	30	6232	275	25	250	105	217	217	59	609	74	31	26	206	101	101	179
AN_Ca_0049	ITA	41.42	15.02	127	74	29	6232	266	19	247	96	208	208	51	608	75	31	26	205	100	100	179
AN_Ca_0052	ITA	41.22	14.98	134	78	31	6130	275	26	249	104	214	214	59	644	84	28	31	226	95	95	197
AN_Ca_0053	ITA	40.17	16.52	144	75	31	5870	279	39	240	117	221	221	74	669	89	18	41	258	75	95	223
AN_Ca_0054	ITA	40.63	17.03	146	91	35	5852	290	33	257	118	223	223	75	583	70	23	32	200	84	84	182
AN_Ca_0055	ITA	40.8	17.13	136	91	35	5828	282	25	257	109	213	213	66	644	75	26	30	214	96	96	201
AN_Ca_0057	ITA	40.6	17.23	149	89	34	5927	294	37	257	122	227	227	78	565	71	22	34	201	77	77	177
AN_Ca_0063	ITA	40.69	15.58	143	79	32	5926	282	38	244	115	221	221	72	622	83	21	35	225	79	79	193
AN_Ca_0065	ITA	37.71	13.44	136	69	29	5977	273	36	237	111	215	215	66	532	77	8	55	220	32	32	203
AN_Ca_0069	ITA	40.41	16.69	157	84	33	5783	295	47	248	130	233	233	88	546	71	18	37	203	69	69	175
AN_Ca_0072	ITA	38.16	15.75	152	70	31	5462	276	55	221	103	223	224	88	826	118	17	54	336	60	99	284
AN_Ca_0073	ITA	39.08	17.13	178	84	34	5706	317	72	245	154	254	254	112	663	113	8	64	310	35	35	241
AN_Ca_0074	ITA	39.23	16.33	138	63	28	5554	262	44	218	116	210	212	73	933	139	18	52	380	75	103	355
AN_Ca_0076	ITA	40.7	17.67	158	86	35	5683	293	49	244	133	232	232	90	596	77	19	39	218	70	70	193
AN_Ca_0077	ITA	40.57	17.8	163	84	35	5601	295	56	239	139	236	236	96	577	76	16	42	215	62	62	188
AN_Ca_0078	ITA	40.35	18.17	164	82	34	5588	298	59	239	141	238	238	98	619	91	15	46	241	61	61	199
AN_Ca_0079	ITA	40.18	18.03	167	83	34	5691	304	60	244	142	242	242	99	582	86	15	47	233	58	58	186
AN_Ca_0082	ITA	40.17	16.52	144	75	31	5870	279	39	240	117	221	221	74	669	89	18	41	258	75	95	223
AN_Ca_0083	ITA	40.28	16.57	159	81	33	5785	295	51	244	132	235	235	90	580	77	16	41	224	65	65	191
AN_Ca_0086	ITA	40.4	16.83	164	85	34	5752	301	53	248	138	239	239	96	488	65	16	39	186	59	59	157
AN_Ca_0088	ITA	40.63	17.03	146	91	35	5852	290	33	257	118	223	223	75	583	70	23	32	200	84	84	182
AN_Ca_0090	ITA	40.58	17.12	163	85	34	5847	301	52	249	138	240	240	93	495	65	19	37	183	63	63	155
AN_Ca_0091	ITA	40.8	17.13	136	91	35	5828	282	25	257	109	213	213	66	644	75	26	30	214	96	96	201
AN_Ca_0092	ITA	40.8	17.13	136	91	35	5828	282	25	257	109	213	213	66	644	75	26	30	214	96	96	201
AN_Ca_0097	ITA	40.85	15.45	113	68	28	6159	251	11	240	84	194	194	39	597	76	25	30	208	87	87	180
AN_Ca_0100	ITA	40.78	15.3	129	73	30	6056	267	26	241	100	208	208	56	629	83	24	34	225	83	83	196
AN_Ca_0101	ITA	40.43	15.21	153	76	33	5510	280	53	227	101	224	225	87	783	112	20	45	306	76	111	273
AN_Ca_0104	ITA	40.64	15.07	140	75	32	5716	272	39	233	86	214	214	71	744	105	23	41	282	83	83	249
AN_Ca_0106	ITA	40.38	16.05	130	72	30	5850	265	27	238	104	206	206	60	699	94	20	37	258	85	85	224
AN_Ca_0108	ITA	40.38	16.05	130	72	30	5850	265	27	238	104	206	206	60	699	94	20	37	258	85	85	224
AN_Ca_0116	ITA	39.53	16.12	150	63	29	5476	271	56	215	128	220	222	85	917	131	16	49	364	75	105	338
AN_Ca_0119	ITA	39.13	16.87	170	78	32	5729	306	67	239	146	245	246	103	737	116	11	62	336	42	75	276
AN_Ca_0124	ITA	38.75	16.45	145	70	31	5454	271	47	224	95	215	217	80	959	150	19	57	410	67	98	382
AN_Ca_0126	ITA	37.9	15.05	151	74	32	5673	282	51	231	129	226	227	86	633	98	12	55	261	43	78	210
AN_Ca_0129	ITA	37.62	13.75	158	67	30	5498	280	62	218	137	229	231	94	492	74	5	57	210	25	51	187
AN_Ca_0131	ITA	37.71	14.05	148	66	29	5732	276	50	226	125	223	224	82	484	75	7	55	204	29	57	156
AN_Ca_0132	ITA	37.95	12.69	173	71	33	5038	291	80	211	156	237	240	114	514	81	3	61	229	24	53	162
AN_Ca_0134	ITA	37.95	12.69	173	71	33	5038	291	80	211	156	237	240	114	514	81	3	61	229	24	53	162
AN_Ca_0136	ITA	42.01	14.59	130	74	30	6063	264	20	244	101	209	209	56	720	87	38	24	244	126	126	206
AN_Ca_0138	ITA	41.85	14.12	86	69	28	6232	225	-19	244	57	167	167	11	780	99	44	22	262	149	149	200
AN_Ca_0144	ITA	40.93	17.31	162	88	35	5614	297	52	245	137	236	236	94	579	73	21	36	207	73	73	185
AN_Ca_0147	ITA	44.15	10.98	115	77	28	6715	264	-5	269	77	201	201	29	923	116	43	24	305	165	165	231
AN_Ca_0148	ITA	39.08	16.37	132	64	29	5551	256	36	220	81	203	205	66	938	140	19	52	385	76	104	359
AN_Ca_0153	ITA	41.41	15.03	129	75	30	6230	270	22	248	99	211	211	54	609	76	31	26	207	99	99	179
AN_Ca_0157	ITA	39.11	8.37	168	82	37	4992	292	71	221	122	231	235	110	607	96	3	62	264	21	49	245
AN_Ca_0159	ITA	40.89	12.97	149	94	37	5514	287	37	250	123	198	221	82	943	142	20	48	385	91	142	324
AN_Ca_0160	ITA	37.18	14.18	165	66	32	4977	273	72	201	149	227	231	106	412	72	3	63	190	19	42	129
AN_Ca_0161	ITA	42.01	14.59	130	74	30	6063	264	20	244	101	209	209	56	720	87	38	24	244	126	126	206
AN_Ca_0169	SVK	48.24	19.52	89	101	31	7687	254	-65	319	169	3	183	-15	620	80	35	27	210	107	202	115
AN_Ca_0170	SVK	48.24	19.52	89	101	31	7687	254	-65	319	169	3	183	-15	620	80	35	27	210	107	202	115
AN_Ca_0172	TUN	33.47	10.13	181	116	36	6865	349	35	314	103	266	268	92	231	39	1	58	96	9	19	82
AN_Ca_0175	TUN	33.27	10.13	189	119	37	6909	359	41	318	110	274	277	99	189	33	1	61	80	7	15	67
AN_Ca_0197	TUR	38.42	27.14	175	105	37	6469	331	48	283	96	260	260	96	661	141	2	83	363	12	12	363
AN_Ca_0222	TJK	38.58	68.8	148	128	34	8299	351	-17	368	95	243	256	40	628	130	0	79	315	5	9	222
AN_Ca_0223	TJK	38.58	68.8	148	128	34	8299	351	-17	368	95	243	256	40	628	130	0	79	315	5	9	222
AN_Ca_0224	TJK	38.58	68.8	148	128	34	8299	351	-17	368	95	243	256	40	628	130	0	79	315	5	9	222
AN_Ca_0226	TJK	38.58	68.8	148	128	34	8299	351	-17	368	95	243	256	40	628	130	0	79	315	5	9	222
AN_Ca_0227	TJK	38.58	68.8	148	128	34	8299	351	-17	368	95	243	256	40	628	130	0	79	315	5	9	222
AN_Ca_0240	CHN	43.84	87.29	74	110	23	13026	304	-170	474	209	-106	228	-106	210	31	6	46	86	20	78	20
AN_Ca_0260	ESP	37.87	-4.37	173	115	36	6645	354	43	311	104	262	262	92	565	83	3	58	220	20	20	213
AN_Ca_0283	MAR	34.02	-4.97	179	137	42	5986	361	39	322	136	259	259	105	541	77	2	61	215	18	18	210
AN_Ca_0287	RUS	45.03	38.94	117	81	26	8293	280	-31	311	32	174	224	12	728	85	49	18	225	154	186	206
AN_Ca_0290	AFG	34.61	69.18	123	145	36	8476	322	-71	393	68	228	228	7	333	79	1	99	213	9	9	122
AN_Ca_0291	AFG	31.66	65.75	185	172	41	8917	404	-11	415	88	235	299	67	182	61	0	124	138	1	2	129
AN_Ca_0292	AFG	34.37	66.78	29	161	34	10127	257	-216	473	-35	154	154	-111	305	74	0	87	178	4	4	110
AN_Ca_0293	AFG	37.11	70.55	133	150	37	8518	349	-49	398	125	234	244	20	511	104	1	87	288	10	17	152
AN_Ca_0315	MKD	41.84	21.76	110	111	34	7488	284	-39	323	149	199	203	10	521	62	32	20	153	106	118	120
AN_Ca_0317	MKD	41.85	21.82	113	112	34	7532	287	-37	324	151	202	206	12	510	61	32	20	150	105	117	116
AN_Ca_0318	MKD	41.38	22.29	127	109	33	7607	302	-22	324	81	217	223	28	464	55	29	21	137	92	104	106
AN_Ca_0319	MKD	41.78	22.74	99	104	34	7143	264	-41	305	134	185	188	6	516	60	31	19	152	105	124	123
AN_Ca_0356	TJK	38.58	68.8	148	128	34	8299	351	-17	368	95	243	256	40	628	130	0	79	315	5	9	222
AN_Ca_0417	PAK	33.07	71.01	231	129	36	7738	401	46	355	309	183	322	126	405	88	5	74	202	26	193	63
AN_Ca_0419	PAK	32.97	70.58	237	131	36	7808	406	49	357	329	188	329	131	322	68	4	72	144	19	144	61
AN_Ca_0420	IND	17.49	78.51	262	116	46	3372	391	140	251	260	224	308	218	795	176	2	102	518	15	151	28
AN_Ca_0447	TUR	38.34	30.25	112	116	37	7071	288	-25	313	22	201	202	22	528	73	12	42	195	49	66	195
AN_Ca_0448	TUR	30.22	30.19	202	134	49	5328	335	62	273	144	264	264	130	47	14	0	124	34	0	0	26
AN_Ca_0449	TUR	38.02	30.18	125	125	39	6980	305	-14	319	37	214	215	37	480	70	11	43	182	43	56	182
AN_Ca_0451	TUR	37.8	30.47	98	115	35	7306	277	-43	320	6	191	192	6	584	85	13	48	239	47	66	239
AN_Ca_0452	TUR	37.54	30.47	133	127	38	7132	315	-12	327	43	223	225	43	500	80	8	56	222	31	41	222
AN_Ca_0454	TUR	40.37	33.59	109	123	36	7662	295	-44	339	148	201	205	7	429	60	13	39	147	49	71	138
AN_Ca_0456	TUR	38.15	30.14	99	115	36	7202	276	-40	316	7	190	191	7	582	82	14	44	226	53	71	226
AN_Ca_0457	TUR	38.15	30.17	113	118	37	7134	291	-26	317	22	203	204	22	533	75	12	44	203	48	64	203
AN_Ca_0460	TUR	39.3	33.58	108	111	34	7538	282	-40	322	8	200	202	8	425	60	5	50	156	26	43	156
AN_Ca_0463	TUR	39.15	34.08	104	118	36	7457	282	-45	327	6	195	197	6	411	55	5	48	145	25	48	145
AN_Ca_0465	TUR	37.88	31.89	104	118	35	7426	283	-47	330	7	195	198	7	475	65	9	46	180	34	49	180
AN_Ca_0489	TUR	37.77	38.6	167	109	29	9177	370	3	367	51	284	285	51	588	107	1	75	289	7	11	289
AN_Ca_0500	TUR	36.83	36.87	166	115	34	8010	346	15	331	63	265	266	63	616	117	1	82	335	7	10	335
AN_Ca_0501	TUR	36.97	37.27	149	122	34	8525	346	-9	355	41	256	258	41	548	100	1	79	283	7	9	283
AN_Ca_0515	TUR	38.11	40.73	154	130	32	9533	380	-21	401	84	276	276	32	607	89	1	70	258	7	12	251
AN_Ca_0521	TUR	38.71	36.39	68	129	36	7685	263	-95	358	62	160	162	-36	454	60	10	43	166	38	62	131
AN_Ca_0562	PAK	33.1	71.08	227	127	36	7654	397	45	352	304	180	318	123	433	96	5	73	219	28	208	65
AN_Ca_0565	TUR	38.29	29.71	129	121	38	6981	307	-10	317	41	217	219	41	496	73	11	45	193	45	55	193
AN_Ca_0571	CHN	38.75	74.38	-95	96	24	10012	104	-295	399	-101	-76	27	-230	262	42	12	38	99	42	72	49
AN_Ca_0643	ARM	40.11	44.47	123	126	30	9785	337	-71	408	121	240	243	-10	297	49	11	40	114	38	50	67
AN_Ca_0645	ARM	39.78	45.54	77	111	31	8296	262	-88	350	113	-32	180	-32	453	77	19	45	192	66	119	66
AN_Ca_0657	TJK	37.78	72.36	-19	97	25	9372	173	-210	383	-27	92	96	-146	438	68	8	54	191	32	49	134
AN_Ca_0658	TJK	37.99	71.71	82	119	29	9785	289	-121	410	81	196	201	-52	263	48	0	69	121	6	17	92
AN_Ca_0659	TJK	38.19	71.44	42	111	27	9499	243	-155	398	38	154	158	-87	441	77	2	65	201	15	31	149
AN_Ca_0660	TJK	38.23	71.5	-5	101	26	9267	189	-196	385	-12	105	109	-130	649	107	6	59	287	32	55	209
AN_Ca_0661	TJK	38.23	71.51	-6	101	26	9292	189	-196	385	-12	104	109	-131	649	107	6	59	287	32	55	209
AN_Ca_0662	TJK	38.23	71.55	-2	102	26	9301	193	-193	386	-8	108	112	-128	614	102	6	59	272	30	53	198
AN_Ca_0847	TJK	38	68.29	160	136	35	8545	365	-13	378	110	253	269	47	343	77	0	85	181	0	2	135
AN_Ca_0848	TJK	38	68.29	160	136	35	8545	365	-13	378	110	253	269	47	343	77	0	85	181	0	2	135
AN_Ca_0850	TJK	37.88	68.27	160	137	35	8583	367	-15	382	111	253	269	46	322	73	0	86	171	0	2	127
AN_Ca_0851	TJK	38.03	69.2	152	134	35	8567	359	-21	380	101	248	262	38	480	101	0	80	249	3	7	174
AN_Ca_0853	TJK	38.09	69.34	157	135	35	8681	365	-18	383	106	254	268	42	463	98	0	81	240	3	7	166
AN_Ca_0854	TJK	38.18	69.55	135	132	34	8616	342	-40	382	134	233	246	21	602	120	1	77	306	7	15	204
AN_Ca_0855	TJK	38.16	69.58	136	133	34	8630	344	-39	383	135	235	247	22	594	118	1	78	301	7	15	202
AN_Ca_0858	TJK	37.76	69.84	135	138	35	8655	345	-44	389	133	234	247	20	566	112	1	80	296	7	15	187
AN_Ca_0861	TJK	38.03	70.22	136	138	34	8841	349	-46	395	136	238	249	18	545	107	1	76	278	9	20	179
AN_Ca_0864	TJK	38.06	70.01	121	134	34	8718	331	-58	389	118	222	233	5	650	125	2	76	333	11	24	212
AN_Ca_0871	TJK	38.19	70.06	116	132	33	8804	325	-65	390	113	218	228	-1	689	131	2	74	349	13	28	223
AN_Ca_0874	TJK	37.91	69.77	161	140	35	8836	373	-18	391	110	261	274	44	430	90	0	82	226	3	7	150
AN_Ca_0879	TJK	38.35	69.58	103	125	33	8562	307	-71	378	100	203	213	-10	770	145	2	75	390	14	28	252
AN_Ca_0883	TJK	38.67	69.33	99	123	32	8520	301	-73	374	96	198	208	-13	778	144	2	74	389	15	28	255
AN_Ca_0884	TJK	38.67	69.33	99	123	32	8520	301	-73	374	96	198	208	-13	778	144	2	74	389	15	28	255
AN_Ca_0886	TJK	39.04	68.82	75	118	32	8408	273	-95	368	72	173	183	-35	780	139	3	71	385	19	31	252
AN_Ca_0887	TJK	39.04	68.82	75	118	32	8408	273	-95	368	72	173	183	-35	780	139	3	71	385	19	31	252
AN_Ca_0993	TUR	40.18	29.06	135	107	37	6372	293	7	286	71	214	217	55	650	86	21	36	234	79	82	228
AN_Ca_1008	LBN	33.87	35.48	196	111	47	4602	309	76	233	135	248	252	135	573	147	0	114	384	0	1	384
AN_Ca_1009	LBN	33.62	35.81	156	114	40	6007	309	28	281	77	229	229	77	635	160	1	103	404	3	3	404
AN_Ca_1010	LBN	33.27	35.22	202	93	42	4513	309	91	218	146	253	259	145	690	189	0	109	460	0	4	369
AN_Ca_1016	DZA	36.73	3.08	176	80	36	4854	296	77	219	127	236	242	117	695	119	2	64	317	24	43	288
AN_Ca_1101	TUR	40.27	30.35	119	104	36	6680	274	-13	287	49	199	202	32	525	69	20	31	176	70	86	175
AN_Ca_1202	TUR	39.75	39.5	111	125	33	8586	316	-59	375	101	216	218	-3	453	66	8	47	171	33	49	118
AN_Ca_1221	TUR	37.77	30.55	119	124	38	7038	300	-23	323	30	207	210	30	537	85	9	53	231	36	52	231
AN_Ca_1224	TUR	38.78	29.77	119	119	37	7028	297	-19	316	30	207	209	30	530	77	11	44	202	48	61	202
AN_Ca_1225	TUR	40.87	35.77	119	119	37	7028	297	-19	316	30	207	209	30	530	77	11	44	202	48	61	202
AN_Ca_1338	ARM	39.82	46.75	117	86	27	7779	281	-29	310	154	18	216	18	497	92	15	52	221	60	139	60
AN_Ca_1347	MWI	16.03	35.5	289	171	61	3046	420	143	277	302	254	322	243	155	65	0	164	140	0	9	0
AN_Ca_1353	TUR	40.7	26.08	148	95	33	6723	306	21	285	81	235	235	65	596	96	11	51	252	56	56	239
AN_Ca_1367	ITA	45.41	11.88	134	94	32	7286	293	5	288	173	55	226	39	869	93	60	13	245	187	223	189
AN_Ca_1408	ESP	40.16	-0.16	151	88	36	5402	279	40	239	159	222	224	87	469	66	17	35	173	78	100	96
AN_Ca_1447	UZB	39.66	66.94	138	129	34	8636	340	-35	375	85	235	250	26	348	67	0	75	168	4	7	127
AN_Ca_1595	CYP	34.83	34.4	168	108	39	6102	316	44	272	92	244	245	92	601	141	2	90	357	14	16	357
AN_Ca_1597	CYP	34.71	32.51	192	95	41	4829	313	85	228	133	251	254	133	436	103	0	98	268	1	3	217
AN_Ca_1628	TUR	37.75	32.18	96	118	35	7584	276	-57	333	-3	189	192	-3	462	66	8	48	177	31	48	177
AN_Ca_1632	TUR	39.35	33.58	100	108	33	7531	271	-47	318	0	191	193	0	445	63	5	49	162	27	46	162
AN_Ca_1703	ESP	40.51	-3.3	137	107	36	6625	309	13	296	94	225	225	57	417	56	10	37	149	49	49	118
AN_Ca_1798	MAR	32.93	-7.96	176	122	46	4813	317	55	262	127	236	240	116	355	64	0	74	166	4	7	162
AN_Ca_1926	TUR	37.65	33.18	113	136	39	7510	300	-45	345	30	203	208	14	331	44	3	52	117	15	26	117
AN_Ca_1945	SYR	35.56	36.48	169	121	37	7715	346	22	324	69	267	267	69	686	143	0	89	400	10	10	400
AN_Ca_1962	UZB	39.66	66.94	138	129	34	8636	340	-35	375	85	235	250	26	348	67	0	75	168	4	7	127
AN_Ca_2041	KAZ	47.88	67.41	43	113	23	13486	297	-189	486	49	188	210	-134	187	20	11	19	53	37	38	49
AN_Ca_2048	TUR	37	35.32	192	116	38	6692	344	46	298	104	275	275	104	673	137	6	71	341	28	28	341
AN_Ca_2068	UZB	40.81	72.48	127	126	31	9863	334	-70	404	76	230	247	-8	308	44	3	53	122	17	25	101
AN_Ca_2076	UZB	40.11	67.85	155	129	33	8966	363	-19	382	102	255	270	38	375	64	0	69	171	7	10	143
INCCP_00059	ITA	40.74	17.41	144	89	35	5807	286	33	253	117	221	221	75	621	77	24	34	219	84	84	196
INCCP_00060	ITA	41.38	14.64	117	73	29	6173	257	12	245	86	198	198	42	668	89	32	28	231	106	106	197
INCCP_00067	ITA	40.5	15.92	124	73	30	5866	259	20	239	97	201	201	53	671	90	22	35	243	87	87	207
INCCP_00071	ITA	40.34	15.88	124	69	29	5839	257	23	234	98	201	201	54	726	99	20	38	269	86	86	234
INCCP_00072	ITA	40.31	15.94	129	69	29	5813	261	27	234	103	204	205	59	730	99	20	39	272	85	107	237
INCCP_00073	ITA	39.96	16.12	106	58	25	5892	233	9	224	80	182	183	35	856	116	21	41	325	96	115	294
INCCP_01430	CYP	35.05	33.06	167	127	42	6037	332	35	297	91	242	245	91	493	109	2	86	280	13	14	280
INCCP_01432	CYP	34.8	32.41	190	99	42	4990	315	81	234	129	251	254	129	507	121	0	98	314	3	5	254
INCCP_01473	TUR	39.43	31.56	109	101	33	7264	276	-29	305	141	198	200	14	415	54	11	37	142	45	70	125
INCCP_01609	TUR	37.93	40.22	156	136	33	9508	382	-22	404	36	278	279	36	540	80	1	70	233	5	10	233
INCCP_01943	ITA	41.1	41.1	154	84	35	5547	286	48	238	128	228	228	88	565	67	23	30	193	80	80	172
INCCP_01944	ITA	41.14	41.14	156	83	35	5560	286	49	237	130	230	230	89	560	67	23	31	193	79	79	171
INCCP_01945	ITA	40.93	16.57	131	84	33	5864	272	22	250	103	208	208	60	623	72	27	26	205	98	98	187
INCCP_01946	ITA	41.06	16.93	158	85	35	5509	289	51	238	132	231	231	92	576	70	23	32	199	78	78	178
INCCP_01947	ITA	41.05	16.88	157	85	35	5529	289	49	240	132	230	230	91	574	69	23	32	196	79	79	177
INCCP_02027	UKR	49.98	36.2	73	82	23	9862	256	-98	354	181	6	196	-55	529	63	29	21	169	97	169	118
INCCP_02028		40.75	30.38	141	96	36	6102	281	21	260	80	214	219	64	775	107	41	30	274	131	138	264
INCCP_02030	DZA	36.37	6.67	144	113	38	6354	313	18	295	67	224	231	67	674	102	7	51	278	47	55	278
INCCP_02031	ESP	37.91	-3.13	162	113	37	6450	338	35	303	117	249	249	85	415	54	4	48	149	26	26	137
INCCP_02032	ESP	37.44	-4.19	161	111	37	6391	335	36	299	92	248	248	84	556	74	4	57	220	23	23	214
INCCP_02033	ESP	37.74	-3.65	153	115	36	6832	341	24	317	104	246	246	72	554	81	6	53	211	29	29	197
INCCP_02034	ESP	37.46	-3.93	144	117	37	6661	331	15	316	76	235	235	65	590	78	7	52	220	32	32	217
INCCP_02036	ESP	37.49	-2.77	145	112	37	6264	317	20	297	99	230	230	71	433	54	7	44	148	34	40	138
INCCP_02037	ESP	37.52	-4.66	168	113	37	6310	341	43	298	100	252	252	92	629	90	3	61	255	20	20	249
INCCP_02038	ESP	38.5	-5.15	155	125	37	6859	351	21	330	84	247	247	72	587	82	4	54	214	29	29	208
INCCP_02039	ESP	36.43	-5.45	176	82	39	4289	287	81	206	132	230	234	124	739	130	1	73	360	15	22	336
INCCP_02040	ESP	37.24	-5.1	168	112	39	5894	330	48	282	105	246	246	97	673	103	2	64	292	20	26	278
INCCP_02043	ESP	36.88	-5.4	163	102	39	5354	310	53	257	107	233	235	99	724	115	1	68	327	19	25	309
INCCP_02044	ESP	36.93	-5.42	155	106	39	5576	309	41	268	97	228	230	88	753	116	2	67	333	21	28	318
INCCP_02046	ESP	36.78	-4.1	181	89	38	4994	306	73	233	130	247	248	121	428	69	2	65	195	15	18	180
INCCP_02048	ESP	36.88	-5.4	163	102	39	5354	310	53	257	107	233	235	99	724	115	1	68	327	19	25	309
INCCP_02049	ESP	36.94	-5.27	157	106	39	5572	310	43	267	99	230	232	90	740	115	2	67	330	20	27	314
INCCP_02050	ESP	37.07	-5.1	157	109	39	5735	315	40	275	97	233	234	88	718	109	2	65	314	22	28	300
INCCP_02051	ESP	36.31	-5.29	176	84	41	4083	286	84	202	136	228	232	128	712	129	1	75	360	13	21	335
INCCP_02052	ESP	37.27	-4.54	165	108	38	5979	327	45	282	102	245	245	93	608	88	3	62	257	21	21	246
INCCP_02053	ESP	38.11	-3.09	147	118	37	6681	333	16	317	100	237	237	67	470	60	7	44	167	37	37	147
INCCP_02054	ESP	38.04	-4.05	179	112	36	6639	358	51	307	110	268	268	98	487	71	3	56	185	20	20	177
INCCP_02055	ESP	37.93	-5.76	155	123	38	6518	342	25	317	84	241	241	75	670	91	3	58	264	28	33	255
INCCP_02057	ESP	38.11	-3.09	147	118	37	6681	333	16	317	100	237	237	67	470	60	7	44	167	37	37	147
INCCP_02058	ESP	38.25	-3.2	146	119	37	6748	335	15	320	99	238	238	66	479	62	7	45	171	38	38	150
INCCP_02059	ESP	38.11	-3.09	147	118	37	6681	333	16	317	100	237	237	67	470	60	7	44	167	37	37	147
INCCP_02060	ESP	37.87	-5.62	156	124	38	6556	345	26	319	85	243	243	77	675	93	3	58	268	27	32	259
INCCP_02062	ESP	37.24	-5.1	168	112	39	5894	330	48	282	105	246	246	97	673	103	2	64	292	20	26	278
INCCP_02063	ESP	36.93	-5.42	155	106	39	5576	309	41	268	97	228	230	88	753	116	2	67	333	21	28	318
