## Supplementary material for "Landscape genomics highlights the adaptive evolution of chickpea across the Silks Roads": Table S3

### Sheet: Sheet1
Table S3. List of 54 genes located within 100-kbp windows centered on the detected significant SNPs associated with temperature and precipitation variables.
Trait	marker	chromosome	pos	downstram 50Kb	upstram 50Kb	chromosome	chr	source	type	start	stop	score	strand	phase	attributes	CDS	info from Jbrowser (UCDavis)	orthologs Arabidopsis	info orthologs	Other info	Name Chickpea Genome v1.0	Position Chickpea genome v1.0
temperature	S6_3841200	chr6	3841200	3791200	3891200	cicar.CDCFrontier.gnm3.chr6	chr6	maker	gene	3787410	3791712	.	-	.	ID=cicar.CDCFrontier.gnm3.ann1.Ca6g038600	ATGGATGAGAAAAATGGAAGAAAGATCGAAGAAGAAGCTGAAACCCGAAACCAAAAGCAGAACAACAGTAAAAAGCGCAAGCAAGTTTTCCCATACGGAAACTACAAGAGTTACTACAACTATCGAATTAGTGAAGGCGTGGATGAAGATCCTCGGTTGAAAGTGTTCAGGAAAGAGTGGTTTGAAGGGAAGGAATGTCTTGATATTGGCTGCAACAATGGCATAATCACCATACAAATTGCACTGAAGTTTGGCTGCCGGAGCATTCTTGGAGTTGACATTGATTCCGATCGAGTGGCAGATGCAAATTGGAATTTGAGAAAAACTGCTAGATTGTCTGCCGGGAATAAACCGTCTAAGGTCACCAAATTGGAATTTGATACGAAAGAGGTTTCAAAA…	RNA methyltransferase plant, putative; IPR010456 (Ribosomal L11 methyltransferase, PrmA), IPR010675 (Bicoid-interacting 3), IPR024160 (Bin3-type S-adenosyl-L-methionine binding domain); GO:0005737 (cytoplasm), GO:0006479 (protein methylation), GO:0008168 (methyltransferase activity), GO:0008276 (protein methyltransferase activity)	AT5G51130	S-adenosyl-L-methionine-dependent methyltransferases superfamily protein		Ca_05948	Ca6:3598460..3599684
						cicar.CDCFrontier.gnm3.chr6	chr6	StringTie	gene	3796336	3809393	1000	-	.	ID=cicar.CDCFrontier.gnm3.ann1.Ca6g038700	ATGGTGAGAGTAATTCCCATGGCTAGTTCTATTCGACCCACTCTTTCTTCATTTAGGTTTTCACCTCTCTTCAATCGCTCTCCCAGATTCTCTTTCTCCCATTTTTCCACCGCAGTTCCACAATCCCAAAGTTTTGGCATAAAAGCGTGTAGATTGTTAAGACAAGATGGAAACTCTATGAGAGTTATGTCATCTGGGAATGTGTCCTCACCACTCACTGCTGCTTCATCAGAAAATGTTCTGGAATGGGTTAAACAAGATAAGAGAAGAATGCTTCATGTTGTATATCGTGTTGGGGACTTGGATAGAACAATTAAATTTTATACTGAGTGCCTGGGAATGAAGCTCCTCAGAAAGCGTGACATACCCGAAGAGAGATATACTAATGCTTTTCTTGGA…	putative lactoylglutathione lyase-like isoform X1 [Glycine max]; IPR004360 (Glyoxalase/fosfomycin resistance/dioxygenase domain), IPR004361 (Glyoxalase I); GO:0004462 (lactoylglutathione lyase activity), GO:0046872 (metal ion binding)	AT1G67280	lactoylglutathione lyase activity, metal ion binding. Involved in: response to cold, carbohydrate metabolic process;	Cold acclimatation ( https://doi.org/10.1111/j.1365-313X.2006.02821.x)	Ca_05947	Ca6:3603929..3608333
						cicar.CDCFrontier.gnm3.chr6	chr6	StringTie	gene	3812343	3814970	1000	+	.	ID=cicar.CDCFrontier.gnm3.ann1.Ca6g038800	ATGGCAGGTGGAGGATTTGCTGATCCAGGGGCTCTTAAAAGGGCTCATCTTTATGAATATAAGATTACAGGGTACTTTATTTTTTCTTGCATTGTTGGTGCTCTTGGTGGTTCTCTCTTTGGATATGATCTTGGTGTTTCAGGTGGTGTTACTTCCATGGATGATTTCTTGATAGAATTCTTCCCACAAGTGTATGAGAGGAAACATGCACACATGGAAGAAACAGATTACTGTAAATATGATGATCAGATGTTGACACTCTTTACCTCTTCTCTTTATTTTGCTGCCTTGGTGTCCACATTTGGTGCTTCCAGCCTAACAAAAAACAAAGGGAGGAAAGCCAGTATTATTGTTGGTTCTGTTAGCTTCTTCATAGGAGCTGTCCTTAATGCTGCTGCC…	sugar transport protein 14-like [Glycine max]; IPR005828 (General substrate transporter), IPR016196 (Major facilitator superfamily domain, general substrate transporter); GO:0005215 (transporter activity), GO:0006810 (transport), GO:0016020 (membrane), GO:0016021 (integral component of membrane), GO:0022857 (transmembrane transporter activity), GO:0022891 (substrate-specific transmembrane transpo…	AT1G77210	galactose transmembrane transporter activity, carbohydrate transmembrane transporter activity,		Ca_05946	Ca6:3611308..3613654
						cicar.CDCFrontier.gnm3.chr6	chr6	StringTie	gene	3820208	3823940	1000	+	.	ID=cicar.CDCFrontier.gnm3.ann1.Ca6g038900	ATGGCTGGTGGTGGGTTGACAAATACGGTTCCAGGAAAAAGGGCTCATCTGTATGAACACAAGTTCACTGCATATTTCGCTTTCACTTGTTTTGTTGGTGCTCTTGGTGGTTCTCTTTTTGGTTATGATCTTGGTGTTTCAGGTGGAGTGACCTCAATGGACGATTTCTTGAAAGAATTCTTCCCAGACGTGTACAGAAAGAAGCACGCGCATTTGACAGAGACTGACTATTGTAAATATGACAACCAAGTGTTGACACTTTTCACATCATCTCTTTATTTCTCAGCACTTGTTATGACATTTTTTGCTTCCCATCTAACAAGAAAGAAGGGTAGAAAGGCCACCATCATAGTAGGAGCCATTAGCTTTCTTGTTGGAGCAATCCTCAATGCAGCTGCA…	sugar transport protein 14-like [Glycine max]; IPR005828 (General substrate transporter), IPR016196 (Major facilitator superfamily domain, general substrate transporter); GO:0005215 (transporter activity), GO:0006810 (transport), GO:0016020 (membrane), GO:0016021 (integral component of membrane), GO:0022857 (transmembrane transporter activity), GO:0022891 (substrate-specific transmembrane transpo…	AT1G77210	galactose transmembrane transporter activity, carbohydrate transmembrane transporter activity,		Ca_05945	Ca6:3619093..3622449
						cicar.CDCFrontier.gnm3.chr6	chr6	StringTie	gene	3824615	3828625	1000	-	.	ID=cicar.CDCFrontier.gnm3.ann1.Ca6g039000	ATGCCTCTAAACATCGCAATCACTCTCCCCATCTTTTCCCCACCCCTCGACACCAATCCAAACCCCTCGCGTTCATCCACACAACTCAAATTCTCCCATTCCAATTCGGACCGGCCCACCACAAAGCCCAAACTCGATCCGCAATCTCACCCAGCGCTTAAGTTTTCCAATATACCAAAACAAACATCGAAACCGGTAAGTAAAGCCTCCGAAAATGTGAAGATTAGCGACGACGGACTCTCCTACGTAATCGAGGGTGCTCCGTTTGAATTCAAATACAGTTACACCGAAACCCCCAAAGCTAAACCTCTTAAATTGCGTGAACCGGGTTTTCTTCCGTTTGGACCGGTCACTATGCCGAGACCTTGGACCGGACGTCCCCCACTTCCTCCGAGTAAG…	CRS2-associated factor 1, chloroplastic-like [Glycine max]; IPR001890 (RNA-binding, CRM domain); GO:0003723 (RNA binding)	AT2G20020	RNA binding. Involed in: Group II intron splicing		Ca_05944	Ca6:3623622..3627204
						cicar.CDCFrontier.gnm3.chr6	chr6	snap_masked	gene	3824787	3825338	12.289	-	.	ID=cicar.CDCFrontier.gnm3.ann1.Ca6g039100	ATGGACGACAAAAGTTTCAGTGACCGTCTTTCTACTTCAATTTCAGGGTCAGATGCAATGCTAGGATCCAGTGACAGTAATATTTATGGCATGGTGGATCCTCGCGCTGATGAGCTGCTAGATGATTCAGGAGCGACTGATGTCAGTCCGTTATCAAGGTCAGCTGTCCCTTGTATGAAAGAAATTTCGTTACTATTGGAGCAAGCTGTTGAGCAAGGCAGTGCACTTGTTTTAGATAAAGATTCGTTGGATGCAGACAATATTTATCAAACCACAGTCTCCTTCGCCAAATCAGCTCCACTGGGACCTGTTTTTATGAAACATAGAAAGGTTGTGGTTCAAAAAAGGGTTAAGCAAGAAGCTCCGACCTCGGAGATAAGTGACAAGCAAGAAGCTCGT…	CRS2-associated factor 1	AT2G20020	RNA binding		Ca_05944	Ca6:3623622..3627204
						cicar.CDCFrontier.gnm3.chr6	chr6	StringTie	gene	3830387	3833904	1000	+	.	ID=cicar.CDCFrontier.gnm3.ann1.Ca6g039200	ATGGGAAACCAAAGATTGATTTTTGTGTTGGTAGCACTTGCTGTTAATTATTTACTGTTTCAGTCAATTTTGGTTCCATATGGAAATGGAAAACCTCCTTGGTCTTCAAGGCATGAAATATCATTGCATTCCACACCAAATCATTTCACTATTCGGAATCCGCTTATACGTGATGCTTCTGAAGATTTCAATGCTATGGTGGAGAAAATGAATATTCCCATCATCAATGATGAATCAGGTCATGGAAATCAGTTAAAAAGTGTTTCTGCATTTGGGGTAAGTAGAGATGATTTTCAAAGTTTACCTGAGAAGAAAAATGTTGGTAAAAACAACAGCTTGGAGTTGGATAATGTAGGTTCCAAGAAAAGTTTCATAGCAGTTTTGGCCAAGGACAGTAAG…	probable glycosyltransferase isoform X4 [Glycine max]; IPR004263 (Exostosin-like)	AT5G19670	EXOSTOSIN HEPARAN SULFATE GLYCOSYLTRANSFERASE -RELATED // EXOSTOSIN FAMILY PROTEIN		Ca_05943	Ca6:3629695..3632440
						cicar.CDCFrontier.gnm3.chr6	chr6	StringTie	gene	3837919	3842915	1000	+	.	ID=cicar.CDCFrontier.gnm3.ann1.Ca6g039300	ATGGATGACATATTCACAAATCTTTTGAAACTCACAACTTATATTAGTGACAGATTCTTAAAATTCCTAGAGGATTTAGTGCTTAGAGATGCAATTAGGGGCAGAGAAAATTTTCGGGCCACTCCACTGATATCATCACAACACAATTCAAAAGAAACCACATCTTTGCAACCTCCTCAGGTTGGAGGTGAAAACAATGAAATTTGTGGAAGAAGAGCCTTTAACAATAATAATAGTGAACTGCTTGTAGATACCAGATCTGTAATTATAAAAGCCAGTTATGTATCTGCAGCTCTTCCTTCATTTTTACTAAAAGGTTTAACACTCCCATTACTTGGTCTACAATATGCTTGGAGTTTGGGAGTGACCTCTTGCAGATATTCTTTCTCATGCATTAAA…	alpha/beta-hydrolase domain protein	AT2G44970	intracellular protein transport		Ca_05942	Ca6:3637744..3641907
						cicar.CDCFrontier.gnm3.chr6	chr6	maker	gene	3854485	3855219	.	+	.	ID=cicar.CDCFrontier.gnm3.ann1.Ca6g039400	ATGGGTGAGATGCGTCTACCTAGCTTAGAAGCAGAAGCTACAACTCCTAAGAAATCATGTTCGGAGGTCCATTTACCCGACCCGGAACAAAAGAGGCCCAAAAGGCCCAGAGAAAGCAACAACACTAACAGCAAACACCCGGTTTACAGAGGTGTTAGAATGCGGGCCTGGGGAAAGTGGGTATCCGAAATCCGCGAGCCCAGAAAGAAGAACCGGATCTGGCTGGGAACGTTCGCGACTCCAGAAATGGCGGCTCGAGCTCATGACGTGGCAGCACTAGCCATAAAAGGCAACTCCGCCATTCTGAACTTCCCTGAACTTGCTCCTTCAATGCCCCGACCCGATTCAAACTCGCCTCGTGATGTTCAAGCAGCCGCCGTGAAAGCAGCCGCTATGGAA…	ethylene-responsive transcription factor 7-like [Glycine max]; IPR016177 (DNA-binding domain); GO:0003677 (DNA binding), GO:0003700 (sequence-specific DNA binding transcription factor activity)	AT5G11590	DEHYDRATION-RESPONSIVE ELEMENT-BINDING PROTEIN 3-RELATED	Plant Resistance to Abiotic Stress (https://doi.org/10.3389/fpls.2018.01495)	Ca_05941	Ca6:3654439..3655123
						cicar.CDCFrontier.gnm3.chr6	chr6	StringTie	gene	3871114	3873542	1000	-	.	ID=cicar.CDCFrontier.gnm3.ann1.Ca6g039500	ATGGCTCGAAGAAGAAAGTTAAATATTCGACATCGAGCAAGTGATAATGAAGGAATTCAGTCTACTTCTAATAATACAAACTCAACCAATGTAGAAGGAAGTAATGTTGCAGAAACTCGTTCTAGTCCTTGTCATGCAGAAGGTGTCATACGTGAGTCTGTAGAATCTCACTCAATTCCCTCTGATATAGAAGTTGAAGAAGAACAAATTGAAAAAGAAGTAGAGCCTAAACGGGCTAGAGGTCCTACAAAAATGTTAGATGTATGGGAAATGGAAGATAGTGATTTCATAATCGTTAATTTGGACAAATATGGTCGACCCATTGGTGAGGAAGGGACAACTCTAACTCGTTTCATTGGTAGCGTAGCTAGAAGGTATCAATATGCTCCTATCGACTAC…	uncharacterized protein LOC102664163 isoform X7 [Glycine max]	AT1G40087	Transposase		Ca_21221	Ca5:10665416..10667398
						cicar.CDCFrontier.gnm3.chr6	chr6	StringTie	gene	3875790	3879949	1000	-	.	ID=cicar.CDCFrontier.gnm3.ann1.Ca6g039600	ATGAAGGATGATCATCAGGCATTTGCTTTACAAGAAGATGATTCAGATTCAGAAATAGTATTGTTGATGGCTACAACAAATGAAGAATCTTCTCAATCTCAATTTTGGTTCCTTGATATTGGTTGTTCCAATCACATGACCAATCACAAAGAATGGTTGGTGAGCATTGATACATTAAGAAAAAGTAAGATCAGATTTGTTGATGATAGAACATTGGAGGTTGAAGGGGCTATAAACATGGTGATCAAAAAAAGGAATAGAGAGACAGTGGTAATTGAGAATGTGTTGTATGTGCCAAGCATGAAGAGCAATCTGTTGAGTATAGGCTAG	uncharacterized protein LOC102662211 [Glycine max]	AT3G20980	Gag-Pol-related retrotransposon family protein		Ca_25435	Ca6:56462118..56462421
						cicar.CDCFrontier.gnm3.chr6	chr6	protein2genome	gene	3882457	3884958	1402	-	.	ID=cicar.CDCFrontier.gnm3.ann1.Ca6g039700	CTGGAGAAGGCAGTTCAAATGGAATCATCAACAAACACAGATCTCGACGAACTCGATCCTTCATCCACCCTATTAGATCTCACCAGTTACCAACTTCACGACCTCGACTCTGTCGATTTACCTCCCAACCTTACCGAATTAGACCTCACCGCAAATCGTTTATCTACCCTAGACCCTCGTATTTCCCAACTTTCTCATCTCAAAAAACTTTCTCTCCGTCAAAACCTAATCACCGACTCCGCCGTTTATCCCCTCTCTTCCTGGAACGCACTCTCCTCTCTCGAAGAGATTGTGTTACGCGATAATCAATTAAAGAACATTCCAGATGTCACCATATTTAATAAGCTTTTGCTTTTTGATGTTTCTTTCAATGAAATCACTTCGCTTCATGGATTATCC…	protein phosphatase 1 regulatory subunit 7-like isoform X1 [Glycine max]; IPR001611 (Leucine-rich repeat), IPR003591 (Leucine-rich repeat, typical subtype), IPR025875 (Leucine rich repeat 4); GO:0005515 (protein binding)	AT5G19680	Leucine-rich repeat (LRR) family protein		Ca_05939	Ca6:3682127..3684797
						cicar.CDCFrontier.gnm3.chr6	chr6	protein2genome	gene	3886367	3887299	1267	+	.	ID=cicar.CDCFrontier.gnm3.ann1.Ca6g039800	ATGTCCCGGTTTTTCCTCAATTGTCGTCGTTATTTCACTTTTGTCACAGCTAATACTACCCAACCCTCTATTACTTCTGGAAACGACCCAGTAACAGTGATTACTACGCTGCTGTCTAATAGTACTCGTATACACGAATTGAACCAAGTTTATGCACACCTTCTCAGAACGCGCTTTCTTGAATCCAATCCCGCTTCTTTTAACTGGAACAATATCATAAGAGCTTACACTAGGCTAGAAGCACCTCTAAACGCGCTTCGTGTCCATGTTTTGATGTTAAGGGCCGGGGTTTTACCCGACCATTATACTCTTCCAATTGTTCTCAAGGCTTTGTGTCAATCTTTTGCCATTGAGCTTGGAAAACAGGTTCATTCCTTTGGTATAAAGCTTGGACTTCAA…	Pentatricopeptide repeat (PPR) superfamily protein; IPR002885 (Pentatricopeptide repeat)	AT1G77170	Tetratricopeptide repeat (TPR)-like superfamily protein		Ca_05938	Ca6:3686222..3687578
						cicar.CDCFrontier.gnm3.chr6	chr6	protein2genome	gene	3889434	3890096	598	-	.	ID=cicar.CDCFrontier.gnm3.ann1.Ca6g039900	ATGGAGTATCAATCTTTAGGATGGTACCAAAAACCAAAAGGGTCTAACATAAAACAAGTATTGAAGGGTATGCTACTTTTGGTTGTTTGTGTCTGGTTGCTGTATCAGATCAAGCACACAGAAACAAAGAACTGTGGCTGTCAAACCAATCTGGTTGCAGGTTACGGAGTTATATCGTTGGGACGGAAAGGGATACCGTCCCGGTTGGATGAAAGAGCTGTTCTTGACTCAAGAAATGTAGATTCTGTTGGGGATGAATTTGAGTATACTAATGAAAAATTCAGGAAAAATGAAGGGAAAAAAGTGGAACTTGAGCAAGAAAGTCAATCTAAGGTGACGTTGAAAAATAGTTACAAGATGCAGAAAAATGTGGCGGAAACAGATGAGGTCCAAAGCTTT…	uncharacterized protein LOC102667171 isoform X3 [Glycine max]	AT4G37820			Ca_05937	Ca6:3689340..3689962
precipitation	S2_47682119	chr2	47682119	47632119	47732119	cicar.CDCFrontier.gnm3.chr2	chr2	maker	gene	47637276	47638448	.	-	.	ID=cicar.CDCFrontier.gnm3.ann1.Ca2g201100	ATGGCTGAGACTATCTTTGGGCACCCTTTTAGACGTTTTTTCTTAGGACATCCTCCAATTTTGGGAAATTCAACAGCACTCTTGGATTGGCTTGAATCCCCAACTTCTCATATCCTCAAAATCAACGTTCCAGGATTGAACAAAGATGAAATAAAAGTGCAAATTGATGAAGGAAATATTCTACACGTGAGAGGAGAAAGTGGGAAAGAGGATAATTTTGGTAAGGACACTATTTGGCATGTAACTGAGAGAGGGACTGGAAAAGGAGATTTCTCAAGGGCAATTGAATTGCCTGAGAATGTGAAATTGGATCAGATTAAGGCACATGTTGAAAATGGTGTCCTCACTATTGTTGTGCCTAAAGATGCAGCACCTAAATTGCCTAAAGTCCGAAACATT…	18.2 kDa class I heat shock protein [Glycine max]; IPR008978 (HSP20-like chaperone)	AT5G37670	protein complex oligomerization, protein folding, response to heat, response to hydrogen peroxide, response to reactive oxygen species, response to salt stress; https://www.arabidopsis.org/servlets/TairObject?type=locus&name=AT5G37670;	heat stress-responsive https://doi.org/10.1104/pp.106.091322	Ca_14336	Ca2:29023412..29024198
						cicar.CDCFrontier.gnm3.chr2	chr2	maker	gene	47639196	47639533	.	-	.	ID=cicar.CDCFrontier.gnm3.ann1.Ca2g201200	TCTTGTCGTTCTCCCTATCACCTCTCGCCGCGTCACCCTTTCCCTCCTCACACACACTATCGCCGCCTCACCCTTACTCTCACTCTCGTCCTTTTCAAGGCTCATCTCTCAGCCTCACTCTCGTCTCTCAAACTCACTCTCGCTTTCATCTCTCAAGTCCACTCTCACTCTCGTCCATTTTCAATGTATCGATACATAGTTATTCAACCACATATTGCTTTCTCTACAGAGTCTACAAATAAA	Unknown
						cicar.CDCFrontier.gnm3.chr2	chr2	StringTie	gene	47644825	47652034	1000	-	.	ID=cicar.CDCFrontier.gnm3.ann1.Ca2g201300	ATGAATCTTGCCCGTCATAAATTTCTAGGAGTCTGTTTTCCGCTGGGAAAGGGCATGTATCGTGTGCTTCATATACCAGTAGATGAAGCTGTTCTCTTGAACTCTAGGGAGAAGGCACCGTACATGATCTGCTTAGAAGTTTTGAGATGTGAAATGCCAAGTAATTTCAAGGAGACATCCAGTTCTCAGAAGCTTTCTCAAGGTGGAATTCCTTTGGCAAATGGAGATGCTTTCTTGCAAAAACCACCCCCTTGGGCATATCCATTACGGACAGCACAAGAGGTTTACCGTAATAGCAATGATAGGATGTCCAGATCAACTGCTGAGGCAATTGACCAGGCAATGACTCATGTATCTCAGCCTAAAACAAAATTTGTTAGCTTGAATCTTTCGGTGGAA…	phosphatidylinositol 4-kinase beta 1-like [Glycine max]	AT5G09350	phosphatidylinositol biosynthetic process, pollen tube growth, root hair cell tip growth; phosphatidylinositol phosphate biosynthetic process, phosphatidylinositol-mediated signaling; https://www.arabidopsis.org/servlets/TairObject?name=at5g64070&type=locus	Increased expression of several expansins in mutants. Expansins cause loosening of the cell wall which cause further loosening of the cell wall. Cell wall loosening results in a reduction in cell wall stress and turgor pressure, which is followed by increased water flow into the cell. https://academic.oup.com/aob/article/120/6/911/4158397	Ca_14335	Ca2:29034405..29036290
						cicar.CDCFrontier.gnm3.chr2	chr2	protein2genome	gene	47646252	47646479	331	+	.	ID=cicar.CDCFrontier.gnm3.ann1.Ca2g201400	ATGGCAACATCTTCTTCTTTGAACACAAAATCCAGTTTCCATGGTCGCTCAAATAGTTTGCCCTCTAGACCACATCCACTTATTCTTAAATGTAATCAACATTTAGACACCTTATTAAGTTCTTCCAATGAAACCTCTTCATCATTTCTTTTCCATAAGATAGGAAACTTGAGAGATTTGATTGAGTGTGTTGAAAATGTGATTCAGCTTCCACTAACACAAGATGCA	Unknown
						cicar.CDCFrontier.gnm3.chr2	chr2	StringTie	gene	47654230	47659519	1000	-	.	ID=cicar.CDCFrontier.gnm3.ann1.Ca2g201500	ATGGGTTATTTTCCTTCTGGTTTTGATCCGGTGAAATCAACTTCCGGTTCAACGGGTTTCCAAGTATATCGAAACAAGATTATGACTAAGAGGCTTGAGCTTGTTGTTAGTCCTACTGGTTCGTCGGTTGATTTCGTCGGAACAAATTATATGGGTGAGGCTACGGGCTCACACCGATCAATGTATGCTCTCGGTGTGTTTGATAAGGAATCTCAGACACTTAAGGTTGTGCCTATTGGTGCTAATAAGATATTCAGATTGGATCCCAAAGTTAAAGGCGTGGAATATAACTTATATAAGGAGTCTGCGAATGGGACGGTAGATGAGTTGAGCCCAGAGCAGAGGGCAGCGAAAAGGCGGCATTCTACTGCTCTTTTGGGAACAAAGAGGCATATTGAG…	A49-like RNA polymerase I associated factor; IPR009668 (RNA polymerase I associated factor, A49-like); GO:0003677 (DNA binding), GO:0003899 (DNA-directed RNA polymerase activity), GO:0005634 (nucleus)	AT3G13940	RNA polymerase I preinitiation complex assembly, transcription elongation by RNA polymerase I		Ca_14334	Ca2:29040620..29044964
						cicar.CDCFrontier.gnm3.chr2	chr2	maker	gene	47663182	47665333	.	-	.	ID=cicar.CDCFrontier.gnm3.ann1.Ca2g201600	ATGCATTTAACATATTGCATACATACAATACAACAACAAAAAATGGTGAAAACGATTTTCTTCATTTATTTTCTTATTTATATGACCCTTTTTCTTTCCTTAACAAACTCATCAACCATAAACATTTACCTTTATGGTGGTTGCTCACAACAAATGTACACACCAAAATCACCCTACGAGTCAAACCTCGACTCACTCCTCGCCTCGTTAGTCAACTCAGCTACATATTCCTCGTACAACAACTTCACCGTAATGGGGTCCACCCAACAAGACGTAATTTACGGACTCTACCAATGCCGCGGCGACATCGCCATGCCGGATTGCGCGTCCTGCATCGCACGTGCCGTTACACGTGCTGGAGACATGTGCCGCGACACGTGCGGTGGAACGGTCCAACTC…	cysteine-rich receptor-like protein kinase 25-like [Glycine max]; IPR002902 (Gnk2-homologous domain)	AT5G37660	regionalization; salt stress response (Medicago; Medtr5g078030);	controll seed germination unders salt salinity https://doi.org/10.1111/tpj.15064	Ca_14333	Ca2:29049456..29050966
						cicar.CDCFrontier.gnm3.chr2	chr2	maker	gene	47671044	47671544	.	-	.	ID=cicar.CDCFrontier.gnm3.ann1.Ca2g201700	ATGGGACAAGAACAAATTAACAAACACACCTTCGAAAAGGAGTGGGATTATCTGCCCTCCATAAAAGGTGCCGTCAAACCAACCCCATCCACGGACGAAAAAGAGGAAGCCGGAGCCGACTCCGGAACATCTTCATCCACCGGAGCTTCCTGCGCAATTCAAGGTGTTTTGATTCGAGGTGTTTTGATTGAGGCAATTCAAGTTGGGATGTTTCAGAAATTGCTTGTTTTACTGCAAGTTGGTTGTGGTGAGAATACAAAGGAGAAAGCTACTGAGTTGTTGAAATTGTTGAATGGTTATAGGAGCAAAGCTGAGTGTGTTGATTCATCATCATTGGATTTCATGCACCTTAAGAAGCCATTTTGA	U-box domain-containing protein 21-like [Glycine max]	AT5G37490	defense response to bacterium, defense response to fungus, developmental growth, regulation of defense response, response to inorganic substance; https://doi.org/10.1105/tpc.108.060699 (Arabidopsis PUB22 and PUB23 Are Homologous U-Box E3 Ubiquitin Ligases That Play Combinatory Roles in Response to Drought Stress);	doi: 10.1104/pp.112.202143 (Roles of Four Arabidopsis U-Box E3 Ubiquitin Ligases in Negative Regulation of Abscisic Acid-Mediated Drought Stress Responses); 10.1371/journal.pone.0182402 The U-box family genes in Medicago truncatula: Key elements in response to salt, cold, and drought stresses; dominantly downregulated in response to high temperature treatment https://doi.org/10.1080/17429145.2019…
						cicar.CDCFrontier.gnm3.chr2	chr2	StringTie	gene	47675913	47690872	1000	-	.	ID=cicar.CDCFrontier.gnm3.ann1.Ca2g201800	CAAGGTGTTTTGATTGAGGCAATTCAAGTTGGGATGTTTCAGAAATTGCTTGTTTTACTGCAAGTTGGTTGTGGTGAGAATACAAAGGAGAAAGCTACTGAGTTGTTGAAATTGTTGAATGGTTATAGGAGCAAAGCTGAGTGTGTTGATTCATCATCATTGGATTTCATGCACCTTAAGAAGCCATTTTGA	U-box domain-containing protein 21-like [Glycine max]	AT5G37490			Ca_28243	scaffold5147:1710..1869
						cicar.CDCFrontier.gnm3.chr2	chr2	maker	gene	47695667	47696967	.	-	.	ID=cicar.CDCFrontier.gnm3.ann1.Ca2g201900	ATGATCATATGCATCATGCATGTGGGTTCTTGCATGTCCTGTGCCGTCAAACCAACCCCATCCACGGACGAAAAAGAGGAAGCCGGAGCCAACTCCGAAACATCTTCATCCACCGGAGCTTCCTGCGCAATTCAAGGTGTTTTGATTGAGGCAATTCAAGTTGGGATGTTTCAGAAATTGCTTGTTTTGCTGCAAGTTGGTTGTGGTGAGAATACAAAGGAGAAAGCTACTGAGTTGTTGAAATTGTTGAATGGTTATAGGAGCAAAGCTGAGTGTGTTGATTCATCATCATTGTATTTCATGCACCTTAAGAAGCCATTTTGA	U-box domain-containing protein 21-like [Glycine max]	AT5G37490			Ca_28243	scaffold5147:1710..1869
						cicar.CDCFrontier.gnm3.chr2	chr2	maker	gene	47699645	47700130	.	-	.	ID=cicar.CDCFrontier.gnm3.ann1.Ca2g202000	ATGGGACAAGAACAAATTAACAAACACACCTTCGAAAAGGAGTGGGATTATCTGCCCTCCATAAAAGGTGCCGTCAAACCAACCCCATCCACGGACGAAAAAGAGGAAGCCGGAGCGGACTCCGGAACATCTTCATCCACCGGAGCTTCCTGTGCAATTCAAGGTGTTTTGATTGAGGCAATTCAAGTTGGGATGTTTCAGAAATTGCTTGTTTTACTGCAAGTTGGTTGTGGTGAGAATACAAAGGAGAAAGCTACTGAGTTGTTGAAATTGTTGAATGGTTATAGGAGCAAAGCTGAGTGTGTTGATTCATCATCATTGGATTTCATGCACCTTAAGAAGCCATTTTGA	U-box domain-containing protein 21-like [Glycine max]	AT5G37490			Ca_28243	scaffold5147:1710..1869
						cicar.CDCFrontier.gnm3.chr2	chr2	StringTie	gene	47723021	47723341	1000	-	.	ID=cicar.CDCFrontier.gnm3.ann1.Ca2g202100	CAAGGTGTTTTGATTGAGGCAATTCAAGTTGGGATGTTTCAGAAATTGCTTGTTTTACTGCAAGTTGGTTGTGGTGAGAATACAAAGGAGAAAGCTACTGAGTTGTTGAAATTGTTGAATGGTTATAGGAGCAAAGCTGAGTGTGTTGATTCATCATCATTGGATTTCATGCACCTTAAGAAGCCATTTTGA	U-box domain-containing protein 21-like [Glycine max]	AT5G37490			Ca_28243	scaffold5147:1710..1869
						cicar.CDCFrontier.gnm3.chr2	chr2	augustus_masked	gene	47730263	47733400	0.27	+	.	ID=cicar.CDCFrontier.gnm3.ann1.Ca2g202200	ATGGAGAAGAGGATCACCCTACTTCAGACCGTTGCCACCGCCGGTGTTTTCTCCGCCGTTTCCTTCTGGTATGGATTCATGTTTGGCCGAGAATCCTCTCGCAAAGAGCTCTCTCAGTATTTATCTATTGTTAAAGAAGAAGGACTAGAGATATCACAGCTTGCACTGGATCGTGATAAATCAGAAATTCATCATCCACTGACAGCACATATAGCAGGATCAAAAGTGCACAGAAGGTATTATAAGTTAAAAGGTAGTGGAAGGTGTGATGACAGTAGCACTGCTCCTCCTTGCTTAGGGTGGGTGGAAATGATGGCACCAGTGTTTTCTAACAAATCTTGGCAATGTGTGTGGCGTGTGGCATATGATCCAGGTTGTTCACACTATGTACTTAAGAAG…	Unknown				Ca_27287	scaffold1114:55612..55858
						cicar.CDCFrontier.gnm3.chr2	chr2	protein2genome	gene	47730263	47730505	221	+	.	ID=cicar.CDCFrontier.gnm3.ann1.Ca2g202300	ATGGAGAAGAGGATCACCCTACTTCAGACCGTTGCCACCGCCGGTGTTTTCTCCGCCGTTTCCTTCTGGTATGGATTCATGTTTGGCCGAGAATCCTCTCGCAAAGAGCTCTCTCAGTTAATTGAAGATCTCCGTCGTGGAAATCCAACTTCTCCTCCTCCTCCTCATTCT	membrane lipoprotein, putative	AT4G17085	Plant-specific small peptide which interacts with ROCK1 to regulate organ size. https://doi.org/10.1111/nph.18093		Ca_27287	scaffold1114:55612..55858
	S3_4383165	chr3	4383165	4333165	4433165	cicar.CDCFrontier.gnm3.chr3	chr3	maker	gene	4335359	4335991	.	+	.	ID=cicar.CDCFrontier.gnm3.ann1.Ca3g058300	ATGTCGGTAAAAGAATGCGACCACCACAAAGGAAAGAAACACAAACTCTTCAAGAAGATTTTCTGGGGAATAATAATCTTCTTATTCATCATACTAGTCACAATTCTTATCATATGGGCAATCTTAAAACCCTCTAAACCTTCTTTCATTCTCCAAGACGTTACCGTTTACGCTTTCAACGCCACAGTTCCAAATTTCCTCACTTCAAATTTTCAAGTCACAGTTTCTTCACGTAACCCCAACGACAAAATCGGTATCTACTACGATCGTCTCGATGCTTACGTCACTTACCGGAGTCAGCAAATTACTTACCGGACCGCCATACCTCCGTCGTATCAAGGCCATAAAGATGTCGACGTTTGGTCACCGTTTGTTTACGGAACTAACGTCCCTGTTGCT…	protein YLS9-like [Glycine max]; IPR004864 (Late embryogenesis abundant protein, LEA-14)	AT3G11660	defense response to virus		Ca_00846	Ca3:35606662..35607295
						cicar.CDCFrontier.gnm3.chr3	chr3	maker	gene	4339223	4339429	.	-	.	ID=cicar.CDCFrontier.gnm3.ann1.Ca3g058400	ATGACTAGGCCCAAAACTAAACTGTCTGTTTTGAATCCTGTGAGGCTATCTACGAGACCTAAAATAACTGGCAATTCATTTTATTTTGAGGTACTTCCATTATTCAGGCTGAAAAAGAAGAAAGAAAAATACAAATGTTTTGGACTTGAGGGGGATGTTAAGAGGAGATCCAAGAACAGGCTCGTCCTGATATTTCTAGTGCCCTAG	Unknown
						cicar.CDCFrontier.gnm3.chr3	chr3	maker	gene	4341305	4341985	.	+	.	ID=cicar.CDCFrontier.gnm3.ann1.Ca3g058500	ATGCAGCAGCAGCAACCACAGTTAAATGATGCTTACTATGGACCCACCATTCCACTTGCCCCAAGGCAAAACTACTACTCCAACAACCGTAACAGAAGTTGTTGTAACCGTCTCTGGAAGCTTCTAATCACACTAATCATCCTCTTCGGTCTCGTAATCCTAATCTTCTATCTCATCGTTCAACCACGCGCCTTCAAATTCTACGTCACCGAATCCAAACTAACACAATTCGATTACACAAACAACACACTACACTACAACATGCTCCTCAATTTCACAGCACACAACCCAAACAAAAAACTAAGCATCTATTACGATAAAGTTGTGGCACGAGCATTCTACCAAGGTTCTAGGTTTGCTAATGTCGATGTGATCACACACATGAACTCGTTTCGTCAA…	protein YLS9-like [Glycine max]; IPR004864 (Late embryogenesis abundant protein, LEA-14)	AT3G11650	Encodes a protein whose sequence is similar to tobacco hairpin-induced gene (HIN1) and Arabidopsis non-race specific disease resistance gene (NDR1). Expression of this gene is induced by cucumber mosaic virus and spermine. Overexpression of the gene induces the expression of PR-1 gene and shows light-dependent 'speck disease-like' symptom on leaves. The gene product is localized to the chloroplast	Mutant in soybean GmSYP24, a putative syntaxin gene, confers osmotic/drought, salt stress tolerances and ABA signal pathway (https://doi.org/10.1038/s41598-019-42332-5)	Ca_00844	Ca3:35597305..35598004
						cicar.CDCFrontier.gnm3.chr3	chr3	maker	gene	4344650	4345348	.	+	.	ID=cicar.CDCFrontier.gnm3.ann1.Ca3g058600	ATGGCCGATAACAAACAACCACAATTAAATGGCGCCTACTACGGCCCTGCCATTCCACCTGCAGAACAACCGCGTCACCGCCACCGCAACCACCGCAGCAGAAGCTGTTTCTGCTGCCTCTTCAGTTTCTTCTGGAAGCTTCTAATTTCACTCCTCGTCCTCGCCGGCCTCGCAATCTTAATCTTCTATCTCATTGTTCAACCACGCGCTTTCAAATTCTACGTCACTGAATCCAAACTAACACAATTCGATTACACAAACAACACACTACACTACAACATGCTCCTCAATTTGACAGCACGCAACCCAAACAAAAAACTAAGCATCTATTACGACAAAGTTGAGGCACGAGCATTCTACCAAGGTTCAAGGTTTGCAAATGTGGATGTGATTACACAC…	protein YLS9 [Glycine max]; IPR004864 (Late embryogenesis abundant protein, LEA-14)	AT2G35980	defense response to virus, leaf senescence, response to other organism	differential expression during salt stress in Poplar mutant https://doi.org/10.1093/treephys/tpw004	Ca_00843	Ca3:35593119..35593803
						cicar.CDCFrontier.gnm3.chr3	chr3	maker	gene	4348851	4349534	.	+	.	ID=cicar.CDCFrontier.gnm3.ann1.Ca3g058700	ATGTACGAGAAACAACAATTGAATGGAGCCTACTACGGCCCTTCAATCCCACCACCAAGATCCTCCCACCGTCCATCTCGCGGCGGCGGTTTCGGCTGCTGCTGCGGCTGTCTCTTCAACCTAATCTTCAAACTAATCCTCACCGTCATAATAATCCTTGGCATCGCAGTCTTCCTATTCTGGCTCATAGTCCGTCCCAACGTAATCAAAGTCCACGTCACCGACGCAACTCTCACACAATTCAACTTCACAAAAAACAACACCCTCAACTATAATCTCTCTCTCAACATCACAATTCGTAACCCAAACAAAAAACTCGGCATCTACTACGATTACATCGAAGCACGAACATTGTACCATGATGTTAGAGTTGACTCTAATTTTATTGACCCTTTTTAT…	protein YLS9 [Glycine max]; IPR004864 (Late embryogenesis abundant protein, LEA-14)	AT3G11650	defense response to virus; PTHR31415:SF4 - HARPIN-INDUCED PROTEIN-LIKE-RELATED; doi: 10.1093/jxb/err131 Overexpression of a Harpin-encoding gene hrf1 in rice enhances drought tolerance	Mutant in soybean GmSYP24, a putative syntaxin gene, confers osmotic/drought, salt stress tolerances and ABA signal pathway (https://doi.org/10.1038/s41598-019-42332-5)	Ca_00845	Ca3:35593119..35593804
						cicar.CDCFrontier.gnm3.chr3	chr3	maker	gene	4365265	4366689	.	-	.	ID=cicar.CDCFrontier.gnm3.ann1.Ca3g058800	ATGGCTTATCTTCACATTCTCTTAACCCTCTCTCTTCTCTCTCTCATCACATTATCTTCTTCCAATCCAAACACAAACACTATCACACTTTCTCTCTCCCCTATATTCACCAAATCCCCATCTTCAGATCTATTCCACTCTCTCAAAAAAGCAACTTCATCTTCTCTAAAAAGAGCTCACCACCTCAAAACCCGCAAATTAAGTAAAAAAAACTCTCCTTCTTCTTCTTCCACCATAAACACACAAGTATTTGCAAAAAGCTACGGTGGTTACTCAATAAACCTCAATTTTGGAACACCACCACAAACCTTATCTTTCGTTTTAGACACAGGTAGCAGTCTCGTATGGTTCCCTTGTACCTCTCACTACCTCTGTTCCAATTGCAACTTCGCAAACATT…	Eukaryotic aspartyl protease family protein; IPR001461 (Aspartic peptidase), IPR021109 (Aspartic peptidase domain); GO:0004190 (aspartic-type endopeptidase activity), GO:0006508 (proteolysis)	AT3G52500	cell division, cell wall organization or biogenesis, flavonoid biosynthetic process, growth, macromolecule metabolic process, oxoacid metabolic process, response to bacterium, response to jasmonic acid, response to light stimulus, response to wounding	Differential expression in arabidopsis after cell wall demage https://doi.org/10.1104/pp.15.01464	Ca_16296	scaffold3254_2:14311..15754
						cicar.CDCFrontier.gnm3.chr3	chr3	StringTie	gene	4373419	4375566	1000	-	.	ID=cicar.CDCFrontier.gnm3.ann1.Ca3g058900	ATGTCCCTACATGAGAAGACCCTGTCACTGTGTTGTAGCTCTTACATCCATTCTTATTATAACCATAGTCATAATGTAAGCTCACTCAAACTATGCTACACCACCAGTTACCCAATCCAAAATCCGCAATTAAGAACAACCCAAATCCACATGCCTAATTCTCCACTTCTCACGAACACAAATTGTAATCCTCGAAGGAAGCTGAAGCCTTTATCAGCAGCTCCTGCTGTTCCACCACCACTTGACCTCACAGAAAACAACGTAAGACAAGCTTTGGTCGATGCTCGTGCTGAGCTGGGTCAGATCTTTGATACTTCTGTTGGTATGACAGGTGTGATTGAATTGGTGGAGTTGGATGGACCTTTCGTGAGGATTAGCCTGAAGGGTCGGTTTTGGCAC…	Unknown				Ca_00841	Ca3:35567390..35568102
						cicar.CDCFrontier.gnm3.chr3	chr3	maker	gene	4376003	4379373	.	-	.	ID=cicar.CDCFrontier.gnm3.ann1.Ca3g059000	ATGACTTGCTCTGCTTCTTCTCTCCTATCTCCAAACCCTAACATCCTCTTCTCTCCCAAATTCACTTCTCCACCTCTTTCTTCCCTCTCCATCCCCAATGTCTCCAATTCTCTTCACAAATTGCGCACTTCCCTTCCTCTCTCTCTTTCCATCAACCGCTCTTCCCCTTCTCGCCGCTCCTTCGTCGTTAAAGCTTCTAGTGAACTGCCATTAGTTGGGAACATAGCACCCAATTTTGAAGCCGAGGCTGTTTTTGATCAGGAGTTTATCAAGGTCAAATTATCTGAATACATTGGGAAGAAATACGTTGTCCTCTTTTTCTACCCATTGGACTTCACTTTTGTTTGTCCCACAGAAATCACTGCTTTCAGTGACCGCCATGCAGAATTTGAGGAACTT…	1-Cys peroxiredoxin-like [Glycine max]; IPR012336 (Thioredoxin-like fold); GO:0016209 (antioxidant activity), GO:0016491 (oxidoreductase activity), GO:0051920 (peroxiredoxin activity), GO:0055114 (oxidation-reduction process)	AT5G06290	cell redox homeostasis, response to cold, cell redox homeostasis, cellular response to stress, hydrogen peroxide catabolic process, response to oxidative stress	In rice the homologue OsPRX2 contributes to stomatal closure and improves potassium deficiency tolerance in rice https://doi.org/10.1016/j.bbrc.2017.11.045	Ca_00840	Ca3:35564193..35566353
						cicar.CDCFrontier.gnm3.chr3	chr3	maker	gene	4380861	4384826	.	-	.	ID=cicar.CDCFrontier.gnm3.ann1.Ca3g059100	ATGTTAGGGGATTTCGTTACTCGTTGTCTTATATTGCTTTTGGGATATGCATACCCTGGATTTGAATGCTATAAAACAGTGGAAAGAAACAGGGTTGAAATGGATGAACTTCGTTTCTGGTGTCAATACTGGATAATTGTAGCTTTTTTCACAGTACTGGAAAAGTTTGCAGATGTAGTTATTGGATGGCTTCCCTTGTATGGAGAATTGAAGCTTGCCCTCTTTATTTACATGTGGTATCCCAAAACAAAGGGGACAGGGTATGTTTATAATAAAGTGTTGCGACCATATGTATCTAAGAATGAAATTGACTTTGACAAGAAGTTCCAAGAGTGGAGAGTTAGGGGATGGGATTTAGCAATATTTTACTGGCAAAATTGCACTGAGTTGGGGCAATCT…	HVA22-like protein J; IPR004345 (TB2/DP1/HVA22-related protein)	AT1G75700	cell cycle, protein-containing complex assembly, response to cold, response to light stimulus, sulfur compound biosynthetic process		Ca_00838	Ca3:35558330..35560098
						cicar.CDCFrontier.gnm3.chr3	chr3	maker	gene	4381447	4381944	.	+	.	ID=cicar.CDCFrontier.gnm3.ann1.Ca3g059200	ATGTACGACTTTACAACCAACGCCGTCACCTCAACCACCAATCCACCGTTAGAATCTCCGTCACCACTTATCCGCCGCCACAACTCCATATCGGCGGTGACACCCAACAAACTCCCCCCTCCAGCAACAAAACCACCCATGCGAACCTCAAGCTTAGATTTAGAGCTATTTTTACTCAAATCCCCTTTCACTTCATACACATCACTCAAAGACATGCTCCCTTCTCCTCACACCGCCATCAATTCTCCAACCGCCTCATCCGCCTCATCCGCCGCAATTAACTCCGGCTACGAGATCTCAATCCGCAATCGTCTTGTTAAGCAAGCTGCTTGGGCTTACCTTCAGCCTATGTCCTCTTCTCCCGGAAATTCCACCGCCCCTAACTTCCTCCGCCGCCTT…	Unknown				Ca_00839	Ca3:35560680..35561178
						cicar.CDCFrontier.gnm3.chr3	chr3	StringTie	gene	4388609	4398634	1000	+	.	ID=cicar.CDCFrontier.gnm3.ann1.Ca3g059300	ATGCTTATAAAAACACCGAACCACTTCCACCCGATCATTTTAGCTTCTGAGATAGCATACACGCGCGATTCAAAATTACCCGTAATAACTAGGTTTAGTGCAAGGTGCTTGAACAAGGACATGGGTGTAGATGATAGTTTGCTTGCTAAGGATAGAAAACGTGCCAATTTTCGATTATGCAGCTTGTCAAGTTACACCTCTGAAATACTGGAGATACAAGCTGATGCTCCAAGTTTGCATGTTCTGTTTGTTCCCGGAAATCCAGGTGTTGTTTTATTCTACAAGGACTTTGTGGAATTTCTATATGAGCTTCTTGGGGGAACTGCATCTATCACAGCTATTGGCCATGTCTCTCACTCACGAAAGGATTGGGAGCATGGAAGATTGTTCTCTTTAGAA…	alpha/beta hydrolase family protein; IPR019363 (Protein of unknown function DUF2305)	AT3G11620; AT3G11630	lipid storage; cell redox homeostasis, cellular response to stress, hydrogen peroxide catabolic process, response to oxidative stress		Ca_00837	Ca3:35547741..35553944
						cicar.CDCFrontier.gnm3.chr3	chr3	snap_masked	gene	4397789	4398373	12.688	+	.	ID=cicar.CDCFrontier.gnm3.ann1.Ca3g059400	ATGTCTGGCTCCAGAAAGAAGCTTCTTCTGAACACTGTGTCGGTAAAACTAGGCTGTGGAAGTTGCAGAAGGCTAAAGCTGAGTCACATATTCCACCCAAAACCAAAACCTAGAAACTCCACTTACCAAAAACACAAACTTTACAATAACCATTCTTCCTCAGGTCCTTGGACTGAAGACAAATATGACAGTACCAGCACAACAAACACCACCAACACTGCCACAACATTTTCTCCTTTGTACGTTGATTCCTCAAACTTGTCTGATTCAGAGACTTATGCAAAGGACCAAAGAAGAGTTGGAGGTTTAGGCAGAGCTGGAGGAGAAGGTGTGGCTGTGGAGAAAGATTCTGAAGACCCTTATCTTGATTTCAGGTCTTCAATGCTTCAAATGATATTG…	ovate transcriptional repressor; IPR006458 (Ovate protein family, C-terminal)	AT3G52525	negative regulation of DNA-templated transcription		Ca_00836	Ca3:35543774..35544359
						cicar.CDCFrontier.gnm3.chr3	chr3	maker	gene	4411692	4412504	.	-	.	ID=cicar.CDCFrontier.gnm3.ann1.Ca3g059500	ATGATGAAGAAAAAAACATTGAACTTTTCTTCTCTTCTTAGAAACACAGAACTCAAATATTCATCATCCTCATGGCCTTGGCCTTTGTATTGTCACCAACCAAAAACTCTCTCTTTTAGAGTTGATAACAAAGATGACACATTCAAAACCATTAACTCAGCTTACTTGGAAGATTCTGATTCTAGCTTTTCAAAACACTCTGAGGAATTCAAAATAGGAGATTCCATCGAAACAACAATCCGTGGATTGCGTTCCGATCGTTTTTTCTTCGAACCCGATGAGACTAATTCCATTTTAGAGGCTAATAAAGTTGCTGCTGAAGGAAATGGAACTCAAAGCTTGCCATTCAAAGATAGTGTTGTTTTGTCTATGGAATCTCAAGACCCTTATGTCGATTTT…	ovate family protein 13; IPR006458 (Ovate protein family, C-terminal)	AT5G04820	negative regulation of DNA-templated transcription		Ca_00835	Ca3:35529642..35530455
						cicar.CDCFrontier.gnm3.chr3	chr3	protein2genome	gene	4422859	4423713	1314	-	.	ID=cicar.CDCFrontier.gnm3.ann1.Ca3g059600	ATGTGTAACCGCAAACCTCTCGCCGAACCACTGCCCCTTTCTCCTCGATCCAATGGTCCCGTCCTCACACGCTCAGTATGGAGCTCCAATCTCGATTTCGAATTCAAGTTGATTCGATCTCTTATCGATTCATTTCCTCTCATTTCCATGGACACTGAATTTCCGGGTGTCATTGTTCGTCCCGATTCCGGTGATCCTTCGTTCCGGCACCGTGGCGCGTGTCTCTACGCTGTTCTCAAAGCGAACGTGGACCGGTTGCACCTTATACAGATTGGACTCACTCTATCCGATCATAAAGGTAATCTTCCAACCCTAGGTACTCCGAAATCTTACATTTGGGAATTTAATTTTAAAGACTTTGATGTGGCGCGTGATGATCATGCTGCCGACTCGGTTGAA…	probable CCR4-associated factor 1 homolog 11-like [Glycine max]; IPR006941 (Ribonuclease CAF1), IPR012337 (Ribonuclease H-like domain); GO:0003676 (nucleic acid binding), GO:0005634 (nucleus)	AT3G44260	defense response to bacterium, defense response to insect, nuclear-transcribed mRNA poly(A) tail shortening, response to wounding		Ca_00834	Ca3:35518433..35519294
						cicar.CDCFrontier.gnm3.chr3	chr3	snap_masked	gene	4433676	4433984	6.116	-	.	ID=cicar.CDCFrontier.gnm3.ann1.Ca3g059700	ATGAGTCGAAGAAACGGAAGTGGACCAAAGCTTGACTTGAAACTGAACCTATCACCACCAAGAGTTGACCGGAGAATGGAGTCATCACCGACACGATCAGCGTCGGTGTCGCCGCCAAGTTCATGTGTTTCATCGGAGAATGATCCAAACAGTCCTGAACCAACTTCCATGGTACTTGTTGGTTGTCCTCGTTGTCTCATGTATGTCATGCTCTCTGAGAATGATCCAAAATGTCCAAAATGCCACAGCACCGTTTTGCTCGATTTTCTCAAACTCGACAACAACAACAACAATAACAAGAAGAGTTAG	Unknown				Ca_00833	Ca3:35508162..35508471
	S6_12411634	chr6	12411634	12361634	12461634	cicar.CDCFrontier.gnm3.chr6	chr6	StringTie	gene	12356368	12404182	1000	-	.	ID=cicar.CDCFrontier.gnm3.ann1.Ca6g134100	ATGGGGATCCTTTCCTTGTTGTGCTACTCTCTCTTTTATCTTTCTTTCTTTTTCATCATTAGGCTTTTGTTCCAATCAAGAAAATTCAAAAATCTCCCACCAGGTCCACCTTCTCTTCCTATAATTGGCAACCTCCATCATCTCAAACGTCCCCTCCACCGCACTTTCAAAGGACTTTCTAAAACATATGGTGATATCATTTCACTTTGGTTTGGATCACGTCTTGTGGTTGTTGTTTCTTCTCTATCTGAATTTCAACAATGTTTTACAAAAAACGATGTTGTCCTAGCTAATAGGCCACGGTTCCTCTCTGGAAAATACATCTTCTACAACTATACGACTTTAGGATCCACATCCTACAGTGAACATTGGCGCAACCTTCGTCGTATCACTTCGCTC…	Cytochrome P450 superfamily protein; IPR001128 (Cytochrome P450); GO:0005506 (iron ion binding), GO:0020037 (heme binding), GO:0055114 (oxidation-reduction process)	AT4G37340	INVOLVED IN: oxidation reduction	putative isoflavonoid pathway (https://doi.org/10.1186/s12864-016-3463-y)	Ca_05110	Ca6:13371601..13373200
						cicar.CDCFrontier.gnm3.chr6	chr6	StringTie	gene	12413438	12414270	1000	+	.	ID=cicar.CDCFrontier.gnm3.ann1.Ca6g134200	ATGGTTGGGGGTGGAAACAGAAGGGACGATGGTTCGTTGGTAATTAGCAACACGAACGTTTTTGCGGCGCTTGATACTCTGAAGAAGAAGAAGAAGAAGAAGAAATCGGATAAGGAACGAAAGAGTAAAAGGGTTCATCCAATTCCAAATCGGCGAAATTGGAATCTCAGGTGTTTTGGGCTCCGGCACCATTGA	copper ion binding	AT2G25670	Differentially upregulated in urea leaf vs. roots comparison		Ca_01804	Ca5:34409716..34411937
						cicar.CDCFrontier.gnm3.chr6	chr6	maker	gene	12443189	12449083	.	+	.	ID=cicar.CDCFrontier.gnm3.ann1.Ca6g134300	ATGGAAAAAATGGTATTTTCAAATATACCTTCAGGTGCGACCATCAATTTTCAACAACCACAAGCTACTCCAAAGCGAAAGAAGAGAACAAGGACCCACTCGCGTCACACTCATCATCATCAAATAGCTAAACTGGATCAGCATACCAAAACCGAAGATATTGAGCGTGTTCAAATAGGCCAGGAAACAGGGCTTGCTGCAAGTCAAATCAAGCATTGGCTCCACAATAAGAGGACCCTATTAAAGCATAGGAAACTATCGAACTTCAATGGCAAAAAGCAAAGGAAAAATCCAGTGGAGCCTCTAATATTTAAAGATTTTCAATACATACTTCAATCTTCACTTGGAGGTTTTGGACACAAAAACAATGAAACAAATGTTCCTGATCAACATATTGCT…	homeobox-leucine zipper protein ANTHOCYANINLESS 2-like isoform X1 [Glycine max]; IPR002913 (START domain), IPR009057 (Homeodomain-like), IPR023393 (START-like domain); GO:0003677 (DNA binding), GO:0003700 (sequence-specific DNA binding transcription factor activity), GO:0008289 (lipid binding), GO:0043565 (sequence-specific DNA binding)	AT3G03260	Differentially downregulated in urea leaf vs. roots comparison	very strongly induced by P starvation ( https://doi.org/10.1111/j.1365-3040.2006.01608.x)	Ca_05116	Ca6:13460015..13465754
						cicar.CDCFrontier.gnm3.chr6	chr6	StringTie	gene	12454022	12462789	1000	+	.	ID=cicar.CDCFrontier.gnm3.ann1.Ca6g134400	ATGAGTTCAGGTTCAGGAGACAGGCAAAATATGCATGATCAAACTGATTGCTTTGATCCCAACACAATGGCAGAAGATGTAAACTTTTCTCAAATTCTGCAAAATCAAACCACAAACAGCAATAATAGCCTTGAAGAGAATTTGAGGCCTTCTATGAATGAAGTTTCCACTTTGACAAATGGACTCACTCTCTCATCCATAGACATTGAACAACAAAATCTTGGTTTGAACATAGGGAACTCCTACAACAACAACATGGATAACCATTTGGTGCAAGAAGTGTATCAGCACTCAACTTGGGACTCTAGTGTTCAAGAAATGCAAGATATTTGCTATGCTAATCACCAAGAACACCACCAACTACATGAACAACATTTTCAACAAATTGTTGAGGCACAA…	basic helix-loop-helix (bHLH) DNA-binding superfamily protein; IPR011598 (Myc-type, basic helix-loop-helix (bHLH) domain); GO:0046983 (protein dimerization activity)	AT2G31210	PTHR11514:SF29 - BASIC HELIX-LOOP-HELIX (BHLH) DNA-BINDING SUPERFAMILY PROTEIN-RELATED		Ca_05118	Ca6:13476511..13478355
						cicar.CDCFrontier.gnm3.chr6	chr6	StringTie	gene	12456667	12467187	1000	-	.	ID=cicar.CDCFrontier.gnm3.ann1.Ca6g134500	ATGGATAATACAGCACCCTTTCAAAGTTTTCTTCAGGTTCTTCCCCCTGTTGATTTTGCATGTGTTTATGGATCATCTCTTCATCCAACCAAGCATGACAAGACAACCATGATTGATTATATTCTTGGCGTGTCTGATCCCAAACAATGGCATTCTGAGAATCTGAAATTGAACAAGCATCACTATGCATCATGGATGGTGCACCTTGGTGGAGAAAGGCTGATTACCGATGTTGCAGATAGAATTGGTGTGGGAGTACATTTCAACGCTTTTGTTAATTGGAACGGAAAGATGTTCAAGTATGGGGTTGTTCGAATGCATGACTTACTTCGAGATGTTCAGTATTGGGAAAAATTCTACTTGTGTGGTAGATTACAGAAACCAGTTCATATTGTTGTT…	translocator assembly and maintenance-like protein; IPR015222 (Mitochondrial matrix Mmp37)	AT3G47630	MITOCHONDRIAL TRANSLOCATOR ASSEMBLY AND MAINTENANCE PROTEIN 41 HOMOLOG	cold regulated changes in alternative splicing (https://doi.org/10.1371/journal.pone.0066511)	Ca_05119	Ca6:13479954..13483579
	S7_17650643	chr7	17650643	17600643	17700643	cicar.CDCFrontier.gnm3.chr7	chr7	maker	gene	17613691	17617421	.	+	.	ID=cicar.CDCFrontier.gnm3.ann1.Ca7g185900	ATGACCCTTAATTCTACCGATTCAGAACCACCACCAACTCAACCACCCTCTCCTCCACCAGATTCCACCACCGTTAACGGCACAACCACATCACATCAAAATTCAGAATCACCATCTTCATCATCACCACCTCAACCACCACCAGAACTCCAAGTGCCAATAACGTGGCCACAAGACGGTAACCTAAGCATAGAATGGATCCAAAATCTAACACTCTGCTTCGATTGGTCTTCCAAAAACCTCCCTCCTTCCGAACTCCCTTCCGTTCTTCCCGTTCAAGTCTTCGATTCGCTAATTCTCATCGCTTCCAAAATGCTTCATAAGGAACCTAATTGTGTCCCTATTCAACCCTTTCGTTCCGAACCCGATTCTTCTTCTTCTTCCGCTGCCTCCGTTGTG…	serine/threonine phosphatase 7; IPR004843 (Phosphoesterase domain); GO:0016787 (hydrolase activity)	AT5G63870	erine/threonine-protein phosphatase 5 (PPP5C) // serine/threonine-protein phosphatase 4 catalytic subunit (PPP4C)	playing a role in stomatal functioning and development ( https://doi.org/10.1111/pce.14013)	Ca_09863	Ca7:16199022..16202490
						cicar.CDCFrontier.gnm3.chr7	chr7	maker	gene	17630399	17634754	.	+	.	ID=cicar.CDCFrontier.gnm3.ann1.Ca7g186000	ATGGGGTTTATAGAGCTATTGTATGTTGCTTCTTTGCCAGTGATAAAAGTGTTACTGATTACTGCACTTGGTTTGTTTCTTGCAATTGATCAAGTAGATGTTTTGGGAGCAGATGCAAGAAAGAGAATGAATAATCTTGTATTTTATGTGTTTAATCCATCACTAGTGGGAAGCAATTTGGCAGAAACATTAACCTCTGAGAATGTTCTTACTTTGTGGTTCATGCCAGTGAATATTCTTAGCACATTCATATTAGGCTCAGCCTTAGCTTGGATTGTGATTAAGATCACAAGGCCTCCAAAGCACTTGCAAGGTTTAATATTAGGTTGCTGTTCTGCAGGAAATTTAGGAAACTTGCCTATAATCATTATTCCAGCTATATGTAAGGAGAAAGGAAGT…	auxin efflux carrier family protein; IPR004776 (Auxin efflux carrier); GO:0016021 (integral component of membrane), GO:0055085 (transmembrane transport)	AT1G76520	Auxin efflux carrier family protein	possesses auxin-hydrogen symporter activity and is involved in auxin polar transport and localization (https://doi.org/10.1038/nature11001)	Ca_09862	Ca7:16215714..16220026
						cicar.CDCFrontier.gnm3.chr7	chr7	maker	gene	17633925	17639469	.	-	.	ID=cicar.CDCFrontier.gnm3.ann1.Ca7g186100	ATGAAGCGCGGGAGCATGGAATCGCCGGCACCGGAGGATTTTTCCGGCGAGCCCGAGGAGAAAGTGTTTATAGGGAGTGATAAATTTTCGGATTCTTCATCGAACGGTTTGAAAACTGTTCTGGCTTTGGCATTATGGCTTGGAGGTATTCATTTCAATGGAGCAGTGATATTCTTCGCAATTTTCTTCCTTCCTCTCTCCAAAGCACTCTTTGTTTTTGGTTTGCTTTTTGTGTTAATGGTGATTCCTATTGATGAAAACAGCTTATTTGGTCGAAAATTAGCCAGGTATATATGTAAGCGTGCTTGTAGTTACTTTCCTGTCACACTTCATGTAGAGGATATAAAGGCTTTCCATCCAAATCGTGCTTATGTTTTTGGTTATGAACCACATTCAGTT…	diacylglycerol O-acyltransferase 2-like [Glycine max]; IPR007130 (Diacylglycerol acyltransferase)	AT3G51520	diacylglycerol acyltransferase family		Ca_09861	Ca7:16220430..16224543
						cicar.CDCFrontier.gnm3.chr7	chr7	maker	gene	17647353	17656312	.	-	.	ID=cicar.CDCFrontier.gnm3.ann1.Ca7g186200	ATGGAAAAAGTGTTGGGAAGAGAAAATGCGGAACACGCCCAAACACGTAACAGTTTGAAGTCTGTTGTAGCATTGGCACTCTGTTTCGGAGCAATTCATTTTAATCTTGCTTTCATACTCTTCTCTCTCTTCTTCCTTCCACTCTCATTATCACCTTGGGTTATTGCCTTTCTGATGCTCTTTACGGTGCTTCCTGTGGACAAGAATAGTCTATTGGGCCTTAAATTATCCAGATTCATATGCAAACATGTCTGCACTTATTTCCCTATCACACTTCACGTAGAGGACGCAGAAGCTTTCCATCTTAATCGATCTTATGTTTTTTGCTATGAGCCACATTCAGTTTTTCCATTTGGCTCTTTTGCGCTTCATAACAACACAGGCTTTATGCGTATTCCA…	diacylglycerol O-acyltransferase 2-like [Glycine max]; IPR007130 (Diacylglycerol acyltransferase)	AT3G51520			Ca_09861	Ca7:16220430..16224543
						cicar.CDCFrontier.gnm3.chr7	chr7	StringTie	gene	17678406	17684230	1000	+	.	ID=cicar.CDCFrontier.gnm3.ann1.Ca7g186300	ATGTCTTCTTCTGGTTATCCTATGAACAATACCTTGTTTTATCTGTTTCTTTGTGTTCTTATTGCAAAAGTTAGCTTTTGCTTTTCTACCAAGGTTTATGTTGTGTACATGGGAAGTAAAAGTGGGGAACACCCTCATGAAATTTTGAAGGAAAATCATCAAATTCTTGCTTCTGTTCATAGTGGAAGCATTGAAGAAGCACAAGCTTCTCATGTTTATAGCTATAGACATGGTTTCAGAGGCTTTGCAGCTAAGCTCACTGATGAACAAGCTTCCCTAATTTCTAAAATGGAAGGAGTGGTTTCTGTTTTTCCCAATTCTAAAAGAAAGCTGCACACAACTCATTCATGGGATTTCATGGGACTTTTGGATGACCAAACCATGGAGACTCTTGGCTAC…	subtilisin-like serine protease 2; IPR015500 (Peptidase S8, subtilisin-related), IPR023828 (Peptidase S8, subtilisin, Ser-active site); GO:0004252 (serine-type endopeptidase activity), GO:0006508 (proteolysis), GO:0042802 (identical protein binding), GO:0043086 (negative regulation of catalytic activity)	AT4G10520	PROPROTEIN CONVERTASE SUBTILISIN/KEXIN // F3H7.13 PROTEIN-RELATED	potential regulatory genes that are regulated by phosphorus (P)( https://doi.org/10.1111/j.1365-3040.2006.01608.x)	Ca_09859	Ca7:16264110..16269262
						cicar.CDCFrontier.gnm3.chr7	chr7	StringTie	gene	17684549	17693882	1000	-	.	ID=cicar.CDCFrontier.gnm3.ann1.Ca7g186400	ATGATCATTGATATGCCATCATCCATGGCTCAAAATTCTAGGACAGGCAGATCATCTTTTAGCTCTAGCAATGGCAATGAGAACAACTATGCTGCTATTAACAATGTTGATGACTATGATAGTGATAGCTCAAATTTGGCACCATCCACACCATCAACTCTGTCAATGGCTGTTCCCGCAGAATTGGCTGGAGCTATACCCTTAATCGACAGATTTCAGGTGGATGGATTTTTGAAACTGATGCATAAACAAATTCAATCTGCTGGGAAACGCGGATTTTTTTCTAAACGATCTTCAGATCCCCAAGCTCGTGAAAAATTTACATTCGAGGACATGCTGTCTTTTCAAAAGGATCCAATACCATCATCATTGCTTAAGATCAATGGCGATTTAGTAAGT…	kinesin-4-like isoform X2 [Glycine max]; IPR000299 (FERM domain), IPR000857 (MyTH4 domain), IPR001752 (Kinesin, motor domain), IPR011254 (Prismane-like), IPR027417 (P-loop containing nucleoside triphosphate hydrolase), IPR027640 (Kinesin-like protein); GO:0003777 (microtubule motor activity), GO:0003824 (catalytic activity), GO:0005524 (ATP binding), GO:0005856 (cytoskeleton), GO:0005871 (kinesin…	AT5G65930	encodes a novel member of the kinesin superfamily of motor proteins. recessive mutations have reduced number of trichome branches.		Ca_09858	Ca7:16270050..16278257
						cicar.CDCFrontier.gnm3.chr7	chr7	maker	gene	17700778	17704561	.	-	.	ID=cicar.CDCFrontier.gnm3.ann1.Ca7g186500	ATGAAGTGGGCAGCTCGGAAGGATCACCTAAAAGGCATACCGAGAAAAGTCGTTATAGCAGTCATTGGTTCCTTTGCCAAAACGGTGACGTCTCTCATCAACACAACCTCCGTTCACAACGCCGACACTCTCCTCCACCTCGTCCGCTCTAGACCTCATGGCGTTCCCCTCATCACCGTCAGCAATCACATGTCCACTTTGGATGATCCGTTAATGTGGGGATTCAAGGGTTTTCCAATCTTTGATACTGACATAGCTCGATGGGTTCTTACCGCTGAAGATATCTGTTTTCGAAACTCGCTCTATTCTTATATTTTTCGCGTTGATTGTTGTTGTTTTGTTGTTTCTAAAATGGTAACATTCACAGGGAAATGCATACCTATTACACGAGGTGGTGGA…	N-acylphosphatidylethanolamine synthase-like isoform X2 [Glycine max]; IPR000872 (Tafazzin); GO:0008152 (metabolic process)	AT1G78690	Alternative name: At140.2 Causes increased oil content when over-expressed (WO 2004/092367, PCT/EP2004/003845)		Ca_09857	Ca7:16286023..16289819
